# High performance single-cell gene regulatory network inference at scale: The Inferelator 3.0

**DOI:** 10.1101/2021.05.03.442499

**Authors:** Claudia Skok Gibbs, Christopher A Jackson, Giuseppe-Antonio Saldi, Andreas Tjärnberg, Aashna Shah, Aaron Watters, Nicholas De Veaux, Konstantine Tchourine, Ren Yi, Tymor Hamamsy, Dayanne M Castro, Nicholas Carriero, Bram L Gorissen, David Gresham, Emily R Miraldi, Richard Bonneau

## Abstract

**Motivation:** Gene regulatory networks define regulatory relationships between transcription factors and target genes within a biological system, and reconstructing them is essential for understanding cellular growth and function. Methods for inferring and reconstructing networks from genomics data have evolved rapidly over the last decade in response to advances in sequencing technology and machine learning. The scale of data collection has increased dramatically; the largest genome-wide gene expression datasets have grown from thousands of measurements to millions of single cells, and new technologies are on the horizon to increase to tens of millions of cells and above.

**Results:** In this work, we present the Inferelator 3.0, which has been significantly updated to integrate data from distinct cell types to learn context-specific regulatory networks and aggregate them into a shared regulatory network, while retaining the functionality of the previous versions. The Inferelator is able to integrate the largest single-cell datasets and learn cell-type specific gene regulatory networks. Compared to other network inference methods, the Inferelator learns new and informative *Saccharomyces cerevisiae* networks from single-cell gene expression data, measured by recovery of a known gold standard. We demonstrate its scaling capabilities by learning networks for multiple distinct neuronal and glial cell types in the developing *Mus musculus* brain at E18 from a large (1.3 million) single-cell gene expression dataset with paired single-cell chromatin accessibility data.

**Availability:** The inferelator software is available on GitHub (https://github.com/flatironinstitute/inferelator) under the MIT license and has been released as python packages with associated documentation (https://inferelator.readthedocs.io/).
