## Supplemental Table 1 for "High performance single-cell gene regulatory network inference at scale: The Inferelator 3.0"

Species	Method	Dataset	Model	Shuffle	random_seed	Num_Obs	AUPR	F1	MCC
B. subtilis	STL	1	BBSR	FALSE	42	268	0.328387748	0.424796748	0.448808096
B. subtilis	STL	1	BBSR	FALSE	43	268	0.299119912	0.408117249	0.437686764
B. subtilis	STL	1	BBSR	FALSE	44	268	0.311937354	0.411374408	0.428353361
B. subtilis	STL	1	BBSR	FALSE	45	268	0.281574078	0.398760331	0.410232159
B. subtilis	STL	1	BBSR	FALSE	46	268	0.308864641	0.398760331	0.414262432
B. subtilis	STL	1	BBSR	FALSE	47	268	0.325656009	0.410526316	0.443850564
B. subtilis	STL	1	BBSR	FALSE	48	268	0.307396226	0.405825243	0.423821872
B. subtilis	STL	1	BBSR	FALSE	49	268	0.319369946	0.404612159	0.433570825
B. subtilis	STL	1	BBSR	FALSE	50	268	0.27820643	0.37008629	0.405060576
B. subtilis	STL	1	BBSR	FALSE	51	268	0.294325235	0.385229541	0.406683534
B. subtilis	STL	1	BBSR	TRUE	42	268	0.002523071	0.006437115	0.023368314
B. subtilis	STL	1	BBSR	TRUE	43	268	0.002542414	0.006348663	0.023195814
B. subtilis	STL	1	BBSR	TRUE	44	268	0.002751394	0.007921838	0.023939725
B. subtilis	STL	1	BBSR	TRUE	45	268	0.002772072	0.009970674	0.02371325
B. subtilis	STL	1	BBSR	TRUE	46	268	0.002478654	0.006279816	0.02272086
B. subtilis	STL	1	BBSR	TRUE	47	268	0.003053104	0.017027864	0.024313986
B. subtilis	STL	1	BBSR	TRUE	48	268	0.002875271	0.008708273	0.023479472
B. subtilis	STL	1	BBSR	TRUE	49	268	0.002662895	0.01125	0.022357143
B. subtilis	STL	1	BBSR	TRUE	50	268	0.002435185	0.00665413	0.023475011
B. subtilis	STL	1	BBSR	TRUE	51	268	0.002695206	0.006613383	0.023232479
B. subtilis	STL	2	BBSR	FALSE	42	266	0.25822957	0.350515464	0.386358346
B. subtilis	STL	2	BBSR	FALSE	43	266	0.257972081	0.355603448	0.373060522
B. subtilis	STL	2	BBSR	FALSE	44	266	0.269502391	0.361290323	0.388525242
B. subtilis	STL	2	BBSR	FALSE	45	266	0.219767014	0.315139032	0.333288142
B. subtilis	STL	2	BBSR	FALSE	46	266	0.27273751	0.352941176	0.379623575
B. subtilis	STL	2	BBSR	FALSE	47	266	0.279993003	0.371563981	0.388302487
B. subtilis	STL	2	BBSR	FALSE	48	266	0.242167202	0.341414141	0.360845917
B. subtilis	STL	2	BBSR	FALSE	49	266	0.237742842	0.35443038	0.367127825
B. subtilis	STL	2	BBSR	FALSE	50	266	0.249369137	0.347169811	0.355107332
B. subtilis	STL	2	BBSR	FALSE	51	266	0.24458147	0.34622824	0.363286714
B. subtilis	STL	2	BBSR	TRUE	42	266	0.002268353	0.00612839	0.020614717
B. subtilis	STL	2	BBSR	TRUE	43	266	0.002985152	0.012094898	0.021528363
B. subtilis	STL	2	BBSR	TRUE	44	266	0.002418057	0.006451613	0.020570878
B. subtilis	STL	2	BBSR	TRUE	45	266	0.002352981	0.007113387	0.020957501
B. subtilis	STL	2	BBSR	TRUE	46	266	0.002532735	0.009004813	0.02043361
B. subtilis	STL	2	BBSR	TRUE	47	266	0.002381739	0.007868115	0.021167424
B. subtilis	STL	2	BBSR	TRUE	48	266	0.002586917	0.007805183	0.020145615
B. subtilis	STL	2	BBSR	TRUE	49	266	0.002348877	0.00648561	0.019890538
B. subtilis	STL	2	BBSR	TRUE	50	266	0.002595238	0.01066772	0.019608618
B. subtilis	STL	2	BBSR	TRUE	51	266	0.002573021	0.007961331	0.019976242
B. subtilis	STL	1	StARS-LASSO	FALSE	42	268	0.320379516	0.416756176	0.440800335
B. subtilis	STL	1	StARS-LASSO	FALSE	43	268	0.279036127	0.368477103	0.408241825
B. subtilis	STL	1	StARS-LASSO	FALSE	44	268	0.329928577	0.4140625	0.439782788
B. subtilis	STL	1	StARS-LASSO	FALSE	45	268	0.298651388	0.392857143	0.418783415
B. subtilis	STL	1	StARS-LASSO	FALSE	46	268	0.308156977	0.389978214	0.417096367
B. subtilis	STL	1	StARS-LASSO	FALSE	47	268	0.345542019	0.422222222	0.475286324
B. subtilis	STL	1	StARS-LASSO	FALSE	48	268	0.307038058	0.39624609	0.427500191
B. subtilis	STL	1	StARS-LASSO	FALSE	49	268	0.349231167	0.429042904	0.472879531
B. subtilis	STL	1	StARS-LASSO	FALSE	50	268	0.29256482	0.391906283	0.4202276
B. subtilis	STL	1	StARS-LASSO	FALSE	51	268	0.312936119	0.404715128	0.431219327
B. subtilis	STL	1	StARS-LASSO	TRUE	42	268	0.002750049	0.008285532	0.023368314
B. subtilis	STL	1	StARS-LASSO	TRUE	43	268	0.003152183	0.012289607	0.023195814
B. subtilis	STL	1	StARS-LASSO	TRUE	44	268	0.003027232	0.010576923	0.023939725
B. subtilis	STL	1	StARS-LASSO	TRUE	45	268	0.002582354	0.007940885	0.02371325
B. subtilis	STL	1	StARS-LASSO	TRUE	46	268	0.002578592	0.007316181	0.02272086
B. subtilis	STL	1	StARS-LASSO	TRUE	47	268	0.00290394	0.010223642	0.024313986
B. subtilis	STL	1	StARS-LASSO	TRUE	48	268	0.002821988	0.008797654	0.023479472
B. subtilis	STL	1	StARS-LASSO	TRUE	49	268	0.00300056	0.016129032	0.022357143
B. subtilis	STL	1	StARS-LASSO	TRUE	50	268	0.00231987	0.006267021	0.023475011
B. subtilis	STL	1	StARS-LASSO	TRUE	51	268	0.002792441	0.008483034	0.023232479
B. subtilis	STL	2	StARS-LASSO	FALSE	42	266	0.307715322	0.387824126	0.421804277
B. subtilis	STL	2	StARS-LASSO	FALSE	43	266	0.304336257	0.385744235	0.413835042
B. subtilis	STL	2	StARS-LASSO	FALSE	44	266	0.313940301	0.390848427	0.417799339
B. subtilis	STL	2	StARS-LASSO	FALSE	45	266	0.287423404	0.374319913	0.394799681
B. subtilis	STL	2	StARS-LASSO	FALSE	46	266	0.319795346	0.406537283	0.430515336
B. subtilis	STL	2	StARS-LASSO	FALSE	47	266	0.298281004	0.4	0.429993651
B. subtilis	STL	2	StARS-LASSO	FALSE	48	266	0.29501943	0.382851446	0.410565751
B. subtilis	STL	2	StARS-LASSO	FALSE	49	266	0.285893684	0.384761905	0.398532791
B. subtilis	STL	2	StARS-LASSO	FALSE	50	266	0.295636866	0.38038038	0.402332319
B. subtilis	STL	2	StARS-LASSO	FALSE	51	266	0.278700816	0.369134515	0.400291245
B. subtilis	STL	2	StARS-LASSO	TRUE	42	266	0.002254051	0.00612839	0.020614717
B. subtilis	STL	2	StARS-LASSO	TRUE	43	266	0.002667179	0.007531807	0.021528363
B. subtilis	STL	2	StARS-LASSO	TRUE	44	266	0.002657184	0.007608696	0.020570878
B. subtilis	STL	2	StARS-LASSO	TRUE	45	266	0.002283483	0.006022108	0.020957501
B. subtilis	STL	2	StARS-LASSO	TRUE	46	266	0.002258367	0.005977771	0.02043361
B. subtilis	STL	2	StARS-LASSO	TRUE	47	266	0.002264936	0.006268874	0.021167424
B. subtilis	STL	2	StARS-LASSO	TRUE	48	266	0.002433364	0.006421625	0.020145615
B. subtilis	STL	2	StARS-LASSO	TRUE	49	266	0.002255815	0.005925853	0.019890538
B. subtilis	STL	2	StARS-LASSO	TRUE	50	266	0.002396328	0.007043109	0.019608618
B. subtilis	STL	2	StARS-LASSO	TRUE	51	266	0.002364341	0.006256456	0.019976242
S. cerevisiae	STL	1	BBSR	FALSE	42	1693	0.14956996	0.2173913	0.26228208
S. cerevisiae	STL	1	BBSR	FALSE	43	1693	0.11181878	0.21956088	0.21389417
S. cerevisiae	STL	1	BBSR	FALSE	44	1693	0.16777857	0.23626374	0.28347938
S. cerevisiae	STL	1	BBSR	FALSE	45	1693	0.13731294	0.22429907	0.24503083
S. cerevisiae	STL	1	BBSR	FALSE	46	1693	0.12753095	0.21234568	0.2321442
S. cerevisiae	STL	1	BBSR	FALSE	47	1693	0.1147296	0.18647166	0.20699971
S. cerevisiae	STL	1	BBSR	FALSE	48	1693	0.13065837	0.23357664	0.25634673
S. cerevisiae	STL	1	BBSR	FALSE	49	1693	0.14429927	0.21804511	0.27895338
S. cerevisiae	STL	1	BBSR	FALSE	50	1693	0.1700609	0.24899598	0.30712407
S. cerevisiae	STL	1	BBSR	FALSE	51	1693	0.13385127	0.23655914	0.26891606
S. cerevisiae	STL	1	BBSR	TRUE	42	1693	0.012089309	0.031124341	0.019934383
S. cerevisiae	STL	1	BBSR	TRUE	43	1693	0.010918472	0.028903253	0.017720476
S. cerevisiae	STL	1	BBSR	TRUE	44	1693	0.011089338	0.028345798	0.013476416
S. cerevisiae	STL	1	BBSR	TRUE	45	1693	0.010389778	0.028854254	0.020157929
S. cerevisiae	STL	1	BBSR	TRUE	46	1693	0.012609898	0.029957204	0.01974913
S. cerevisiae	STL	1	BBSR	TRUE	47	1693	0.010454039	0.029644269	0.016727115
S. cerevisiae	STL	1	BBSR	TRUE	48	1693	0.012090196	0.029662781	0.016727115
S. cerevisiae	STL	1	BBSR	TRUE	49	1693	0.010667789	0.029478693	0.012011807
S. cerevisiae	STL	1	BBSR	TRUE	50	1693	0.013200864	0.03202847	0.018235035
S. cerevisiae	STL	1	BBSR	TRUE	51	1693	0.011156755	0.028158732	0.018552312
S. cerevisiae	STL	2	BBSR	FALSE	42	2577	0.240456102	0.322834646	0.354382462
S. cerevisiae	STL	2	BBSR	FALSE	43	2577	0.186218249	0.276008493	0.304696694
S. cerevisiae	STL	2	BBSR	FALSE	44	2577	0.273454794	0.359550562	0.404613161
S. cerevisiae	STL	2	BBSR	FALSE	45	2577	0.240933159	0.31408776	0.36959291
S. cerevisiae	STL	2	BBSR	FALSE	46	2577	0.274154	0.369515012	0.387264188
S. cerevisiae	STL	2	BBSR	FALSE	47	2577	0.271971426	0.364896074	0.385178795
S. cerevisiae	STL	2	BBSR	FALSE	48	2577	0.247566547	0.347071584	0.365383128
S. cerevisiae	STL	2	BBSR	FALSE	49	2577	0.261540511	0.37006237	0.386918473
S. cerevisiae	STL	2	BBSR	FALSE	50	2577	0.264574483	0.351807229	0.38088808
S. cerevisiae	STL	2	BBSR	FALSE	51	2577	0.266238428	0.340707965	0.360357811
S. cerevisiae	STL	2	BBSR	TRUE	42	2577	0.012695173	0.03147506	0.011044541
S. cerevisiae	STL	2	BBSR	TRUE	43	2577	0.012758574	0.031339031	0.017569153
S. cerevisiae	STL	2	BBSR	TRUE	44	2577	0.014320713	0.04376784	0.026915348
S. cerevisiae	STL	2	BBSR	TRUE	45	2577	0.009729595	0.029134989	0.015634628
S. cerevisiae	STL	2	BBSR	TRUE	46	2577	0.013806121	0.032459426	0.014061491
S. cerevisiae	STL	2	BBSR	TRUE	47	2577	0.012265413	0.030189904	0.015102081
S. cerevisiae	STL	2	BBSR	TRUE	48	2577	0.012865514	0.029920424	0.013885236
S. cerevisiae	STL	2	BBSR	TRUE	49	2577	0.011709879	0.031948882	0.01789773
S. cerevisiae	STL	2	BBSR	TRUE	50	2577	0.013008357	0.029564565	0.017805509
S. cerevisiae	STL	2	BBSR	TRUE	51	2577	0.012126175	0.028800704	0.014051811
S. cerevisiae	STL	1	StARS-LASSO	FALSE	42	1693	0.15725252	0.272321429	0.294270849
S. cerevisiae	STL	1	StARS-LASSO	FALSE	43	1693	0.094976712	0.213507625	0.226817339
S. cerevisiae	STL	1	StARS-LASSO	FALSE	44	1693	0.138655633	0.252427184	0.263629544
S. cerevisiae	STL	1	StARS-LASSO	FALSE	45	1693	0.137494624	0.244	0.253285944
S. cerevisiae	STL	1	StARS-LASSO	FALSE	46	1693	0.127564844	0.232018561	0.234835251
S. cerevisiae	STL	1	StARS-LASSO	FALSE	47	1693	0.14571419	0.238202247	0.250942725
S. cerevisiae	STL	1	StARS-LASSO	FALSE	48	1693	0.133953187	0.265795207	0.270642925
S. cerevisiae	STL	1	StARS-LASSO	FALSE	49	1693	0.151680639	0.24796748	0.273002211
S. cerevisiae	STL	1	StARS-LASSO	FALSE	50	1693	0.159571885	0.279749478	0.311015995
S. cerevisiae	STL	1	StARS-LASSO	FALSE	51	1693	0.122221857	0.236080178	0.241490308
S. cerevisiae	STL	1	StARS-LASSO	TRUE	42	1693	0.010538065	0.031124341	0.012831341
S. cerevisiae	STL	1	StARS-LASSO	TRUE	43	1693	0.009273659	0.028903253	0.017720476
S. cerevisiae	STL	1	StARS-LASSO	TRUE	44	1693	0.010322313	0.028345798	0.013476416
S. cerevisiae	STL	1	StARS-LASSO	TRUE	45	1693	0.009257409	0.028854254	0.020157929
S. cerevisiae	STL	1	StARS-LASSO	TRUE	46	1693	0.010745843	0.029346093	0.01974913
S. cerevisiae	STL	1	StARS-LASSO	TRUE	47	1693	0.009190135	0.029644269	0.016727115
S. cerevisiae	STL	1	StARS-LASSO	TRUE	48	1693	0.010809018	0.029662781	0.016727115
S. cerevisiae	STL	1	StARS-LASSO	TRUE	49	1693	0.009586984	0.029478693	0.012011807
S. cerevisiae	STL	1	StARS-LASSO	TRUE	50	1693	0.010621214	0.029365496	0.018235035
S. cerevisiae	STL	1	StARS-LASSO	TRUE	51	1693	0.010240286	0.028158732	0.018552312
S. cerevisiae	STL	2	StARS-LASSO	FALSE	42	2577	0.235092752	0.33814433	0.340993933
S. cerevisiae	STL	2	StARS-LASSO	FALSE	43	2577	0.176001033	0.277078086	0.310293465
S. cerevisiae	STL	2	StARS-LASSO	FALSE	44	2577	0.248274258	0.353200883	0.366840611
S. cerevisiae	STL	2	StARS-LASSO	FALSE	45	2577	0.252169682	0.348027842	0.362505663
S. cerevisiae	STL	2	StARS-LASSO	FALSE	46	2577	0.269071934	0.356828194	0.379217887
S. cerevisiae	STL	2	StARS-LASSO	FALSE	47	2577	0.286959103	0.391489362	0.403434021
S. cerevisiae	STL	2	StARS-LASSO	FALSE	48	2577	0.229307381	0.334004024	0.338264046
S. cerevisiae	STL	2	StARS-LASSO	FALSE	49	2577	0.243034322	0.3625	0.365966654
S. cerevisiae	STL	2	StARS-LASSO	FALSE	50	2577	0.27582493	0.367965368	0.374314092
S. cerevisiae	STL	2	StARS-LASSO	FALSE	51	2577	0.266814314	0.365296804	0.369291169
S. cerevisiae	STL	2	StARS-LASSO	TRUE	42	2577	0.010189568	0.03147506	0.011044541
S. cerevisiae	STL	2	StARS-LASSO	TRUE	43	2577	0.010836882	0.029299994	0.017569153
S. cerevisiae	STL	2	StARS-LASSO	TRUE	44	2577	0.0104784	0.028548256	0.010385912
S. cerevisiae	STL	2	StARS-LASSO	TRUE	45	2577	0.009783174	0.029134989	0.015634628
S. cerevisiae	STL	2	StARS-LASSO	TRUE	46	2577	0.012246787	0.029769508	0.014462969
S. cerevisiae	STL	2	StARS-LASSO	TRUE	47	2577	0.010191946	0.030189904	0.015102081
S. cerevisiae	STL	2	StARS-LASSO	TRUE	48	2577	0.011995663	0.029920424	0.01279433
S. cerevisiae	STL	2	StARS-LASSO	TRUE	49	2577	0.010422622	0.029651594	0.032881967
S. cerevisiae	STL	2	StARS-LASSO	TRUE	50	2577	0.011072276	0.029564565	0.017805509
S. cerevisiae	STL	2	StARS-LASSO	TRUE	51	2577	0.010368816	0.028800704	0.014051811
B. subtilis	MTL	1 & 2	AMuSR	FALSE	42	534	0.42097357	0.463255814	0.486121471
B. subtilis	MTL	1 & 2	AMuSR	FALSE	43	534	0.431128111	0.490601504	0.498265185
B. subtilis	MTL	1 & 2	AMuSR	FALSE	44	534	0.451328768	0.503056769	0.522065984
B. subtilis	MTL	1 & 2	AMuSR	FALSE	45	534	0.411074155	0.4733514	0.477770658
B. subtilis	MTL	1 & 2	AMuSR	FALSE	46	534	0.410891064	0.460774578	0.469138203
B. subtilis	MTL	1 & 2	AMuSR	FALSE	47	534	0.445981635	0.489835431	0.518026677
B. subtilis	MTL	1 & 2	AMuSR	FALSE	48	534	0.410459997	0.473684211	0.480721496
B. subtilis	MTL	1 & 2	AMuSR	FALSE	49	534	0.426459942	0.484907498	0.500222251
B. subtilis	MTL	1 & 2	AMuSR	FALSE	50	534	0.410556449	0.468435499	0.475814165
B. subtilis	MTL	1 & 2	AMuSR	FALSE	51	534	0.416268769	0.469565217	0.487721503
B. subtilis	MTL	1 & 2	AMuSR	TRUE	42	534	0.002959807	0.00704957	0.02100009
B. subtilis	MTL	1 & 2	AMuSR	TRUE	43	534	0.002950707	0.007678051	0.022119947
B. subtilis	MTL	1 & 2	AMuSR	TRUE	44	534	0.002796623	0.006477179	0.021222217
B. subtilis	MTL	1 & 2	AMuSR	TRUE	45	534	0.003117656	0.008945999	0.021324699
B. subtilis	MTL	1 & 2	AMuSR	TRUE	46	534	0.00251318	0.006018084	0.020806653
B. subtilis	MTL	1 & 2	AMuSR	TRUE	47	534	0.002707615	0.006321608	0.021785808
B. subtilis	MTL	1 & 2	AMuSR	TRUE	48	534	0.003017971	0.007751938	0.020811186
B. subtilis	MTL	1 & 2	AMuSR	TRUE	49	534	0.002664945	0.00655124	0.020269927
B. subtilis	MTL	1 & 2	AMuSR	TRUE	50	534	0.002885294	0.009139375	0.019992081
B. subtilis	MTL	1 & 2	AMuSR	TRUE	51	534	0.003010794	0.010942249	0.020629112
B. subtilis	MTL	1 & 2	BBSR	FALSE	42	534	0.36897435	0.443983402	0.480009027
B. subtilis	MTL	1 & 2	BBSR	FALSE	43	534	0.349888684	0.421505376	0.448645708
B. subtilis	MTL	1 & 2	BBSR	FALSE	44	534	0.370494624	0.44937833	0.466699978
B. subtilis	MTL	1 & 2	BBSR	FALSE	45	534	0.341564889	0.424568966	0.443994579
B. subtilis	MTL	1 & 2	BBSR	FALSE	46	534	0.364372577	0.427543679	0.451413324
B. subtilis	MTL	1 & 2	BBSR	FALSE	47	534	0.377070435	0.466386555	0.491971407
B. subtilis	MTL	1 & 2	BBSR	FALSE	48	534	0.346577064	0.429277943	0.452233568
B. subtilis	MTL	1 & 2	BBSR	FALSE	49	534	0.367435053	0.443556444	0.468643412
B. subtilis	MTL	1 & 2	BBSR	FALSE	50	534	0.344558034	0.441530055	0.464046918
B. subtilis	MTL	1 & 2	BBSR	FALSE	51	534	0.36283527	0.43897824	0.464753979
B. subtilis	MTL	1 & 2	BBSR	TRUE	42	534	0.002482241	0.006169978	0.02100009
B. subtilis	MTL	1 & 2	BBSR	TRUE	43	534	0.002820385	0.007938644	0.022119947
B. subtilis	MTL	1 & 2	BBSR	TRUE	44	534	0.002694467	0.007330184	0.021222217
B. subtilis	MTL	1 & 2	BBSR	TRUE	45	534	0.002802533	0.009650735	0.021324699
B. subtilis	MTL	1 & 2	BBSR	TRUE	46	534	0.002666528	0.007598372	0.020806653
B. subtilis	MTL	1 & 2	BBSR	TRUE	47	534	0.002509274	0.007073089	0.021785808
B. subtilis	MTL	1 & 2	BBSR	TRUE	48	534	0.002807271	0.007213555	0.020811186
B. subtilis	MTL	1 & 2	BBSR	TRUE	49	534	0.002736171	0.008662848	0.020269927
B. subtilis	MTL	1 & 2	BBSR	TRUE	50	534	0.002561331	0.007239819	0.019992081
B. subtilis	MTL	1 & 2	BBSR	TRUE	51	534	0.002823474	0.00808519	0.020629112
B. subtilis	MTL	1 & 2	StARS-LASSO	FALSE	42	534	0.377499976	0.434517766	0.464552707
B. subtilis	MTL	1 & 2	StARS-LASSO	FALSE	43	534	0.360497076	0.429022082	0.445103937
B. subtilis	MTL	1 & 2	StARS-LASSO	FALSE	44	534	0.399843315	0.457249071	0.483643176
B. subtilis	MTL	1 & 2	StARS-LASSO	FALSE	45	534	0.355769196	0.427962489	0.430230472
B. subtilis	MTL	1 & 2	StARS-LASSO	FALSE	46	534	0.372490806	0.432595573	0.46147204
B. subtilis	MTL	1 & 2	StARS-LASSO	FALSE	47	534	0.387066059	0.452722063	0.475325161
B. subtilis	MTL	1 & 2	StARS-LASSO	FALSE	48	534	0.370560919	0.437933693	0.455121667
B. subtilis	MTL	1 & 2	StARS-LASSO	FALSE	49	534	0.389444516	0.460416667	0.477543823
B. subtilis	MTL	1 & 2	StARS-LASSO	FALSE	50	534	0.371782265	0.43378119	0.457849475
B. subtilis	MTL	1 & 2	StARS-LASSO	FALSE	51	534	0.363426556	0.429177269	0.435092564
B. subtilis	MTL	1 & 2	StARS-LASSO	TRUE	42	534	0.002951333	0.006734007	0.02100009
B. subtilis	MTL	1 & 2	StARS-LASSO	TRUE	43	534	0.002966156	0.007400555	0.022119947
B. subtilis	MTL	1 & 2	StARS-LASSO	TRUE	44	534	0.002756952	0.006477179	0.021222217
B. subtilis	MTL	1 & 2	StARS-LASSO	TRUE	45	534	0.003359738	0.009381596	0.021324699
B. subtilis	MTL	1 & 2	StARS-LASSO	TRUE	46	534	0.002701244	0.006195335	0.020806653
B. subtilis	MTL	1 & 2	StARS-LASSO	TRUE	47	534	0.002937686	0.008677439	0.021785808
B. subtilis	MTL	1 & 2	StARS-LASSO	TRUE	48	534	0.003235821	0.009095503	0.020811186
B. subtilis	MTL	1 & 2	StARS-LASSO	TRUE	49	534	0.00269687	0.006807488	0.020269927
B. subtilis	MTL	1 & 2	StARS-LASSO	TRUE	50	534	0.003029141	0.009668508	0.019992081
B. subtilis	MTL	1 & 2	StARS-LASSO	TRUE	51	534	0.003163731	0.009486848	0.020629112
S. cerevisiae	MTL	1 & 2	AMuSR	FALSE	42	4270	0.279813354	0.338289963	0.351486357
S. cerevisiae	MTL	1 & 2	AMuSR	FALSE	43	4270	0.239160401	0.342519685	0.338214565
S. cerevisiae	MTL	1 & 2	AMuSR	FALSE	44	4270	0.348578189	0.4	0.415364793
S. cerevisiae	MTL	1 & 2	AMuSR	FALSE	45	4270	0.253402751	0.327510917	0.341797611
S. cerevisiae	MTL	1 & 2	AMuSR	FALSE	46	4270	0.303770563	0.384769539	0.402907768
S. cerevisiae	MTL	1 & 2	AMuSR	FALSE	47	4270	0.283110164	0.34836703	0.368300142
S. cerevisiae	MTL	1 & 2	AMuSR	FALSE	48	4270	0.277252568	0.386740331	0.378663004
S. cerevisiae	MTL	1 & 2	AMuSR	FALSE	49	4270	0.278174491	0.350119904	0.371187591
S. cerevisiae	MTL	1 & 2	AMuSR	FALSE	50	4270	0.31320918	0.37006237	0.390912213
S. cerevisiae	MTL	1 & 2	AMuSR	FALSE	51	4270	0.266750007	0.352941176	0.35777246
S. cerevisiae	MTL	1 & 2	AMuSR	TRUE	42	4270	0.016820686	0.038073908	0.017258859
S. cerevisiae	MTL	1 & 2	AMuSR	TRUE	43	4270	0.014431806	0.030636668	0.018287858
S. cerevisiae	MTL	1 & 2	AMuSR	TRUE	44	4270	0.013920508	0.028809029	0.013626024
S. cerevisiae	MTL	1 & 2	AMuSR	TRUE	45	4270	0.014707299	0.034968017	0.033517495
S. cerevisiae	MTL	1 & 2	AMuSR	TRUE	46	4270	0.016247967	0.041055718	0.023344568
S. cerevisiae	MTL	1 & 2	AMuSR	TRUE	47	4270	0.015620298	0.032874618	0.016727115
S. cerevisiae	MTL	1 & 2	AMuSR	TRUE	48	4270	0.016417673	0.038773352	0.022251388
S. cerevisiae	MTL	1 & 2	AMuSR	TRUE	49	4270	0.015888981	0.037278658	0.018334817
S. cerevisiae	MTL	1 & 2	AMuSR	TRUE	50	4270	0.013403885	0.029186428	0.018988589
S. cerevisiae	MTL	1 & 2	AMuSR	TRUE	51	4270	0.01270716	0.028158732	0.018552312
S. cerevisiae	MTL	1 & 2	BBSR	FALSE	42	4270	0.241625526	0.304239401	0.347494968
S. cerevisiae	MTL	1 & 2	BBSR	FALSE	43	4270	0.191124916	0.271293375	0.29601086
S. cerevisiae	MTL	1 & 2	BBSR	FALSE	44	4270	0.284430144	0.35	0.371016366
S. cerevisiae	MTL	1 & 2	BBSR	FALSE	45	4270	0.238107134	0.320833333	0.328309208
S. cerevisiae	MTL	1 & 2	BBSR	FALSE	46	4270	0.23811721	0.350086655	0.340528885
S. cerevisiae	MTL	1 & 2	BBSR	FALSE	47	4270	0.230723642	0.315294118	0.331971798
S. cerevisiae	MTL	1 & 2	BBSR	FALSE	48	4270	0.237301105	0.317880795	0.337641341
S. cerevisiae	MTL	1 & 2	BBSR	FALSE	49	4270	0.23622074	0.309341501	0.309119829
S. cerevisiae	MTL	1 & 2	BBSR	FALSE	50	4270	0.252586393	0.325471698	0.343892714
S. cerevisiae	MTL	1 & 2	BBSR	FALSE	51	4270	0.267984406	0.341463415	0.368924192
S. cerevisiae	MTL	1 & 2	BBSR	TRUE	42	4270	0.013312797	0.031101467	0.012644062
S. cerevisiae	MTL	1 & 2	BBSR	TRUE	43	4270	0.011375748	0.028749151	0.018287858
S. cerevisiae	MTL	1 & 2	BBSR	TRUE	44	4270	0.012680927	0.028312689	0.013626024
S. cerevisiae	MTL	1 & 2	BBSR	TRUE	45	4270	0.013609121	0.028865764	0.020634424
S. cerevisiae	MTL	1 & 2	BBSR	TRUE	46	4270	0.014977311	0.041626331	0.02609456
S. cerevisiae	MTL	1 & 2	BBSR	TRUE	47	4270	0.014624865	0.029644269	0.016727115
S. cerevisiae	MTL	1 & 2	BBSR	TRUE	48	4270	0.012864709	0.029662781	0.016727115
S. cerevisiae	MTL	1 & 2	BBSR	TRUE	49	4270	0.012538126	0.029472596	0.011870811
S. cerevisiae	MTL	1 & 2	BBSR	TRUE	50	4270	0.012157526	0.029186428	0.018988589
S. cerevisiae	MTL	1 & 2	BBSR	TRUE	51	4270	0.012305858	0.028158732	0.018552312
S. cerevisiae	MTL	1 & 2	StARS-LASSO	FALSE	42	4270	0.247282149	0.330935252	0.323702818
S. cerevisiae	MTL	1 & 2	StARS-LASSO	FALSE	43	4270	0.193767125	0.304424779	0.294286495
S. cerevisiae	MTL	1 & 2	StARS-LASSO	FALSE	44	4270	0.292287591	0.372384937	0.37352218
S. cerevisiae	MTL	1 & 2	StARS-LASSO	FALSE	45	4270	0.250473304	0.356115108	0.349225888
S. cerevisiae	MTL	1 & 2	StARS-LASSO	FALSE	46	4270	0.265641853	0.356302521	0.352255868
S. cerevisiae	MTL	1 & 2	StARS-LASSO	FALSE	47	4270	0.274392595	0.365805169	0.367456965
S. cerevisiae	MTL	1 & 2	StARS-LASSO	FALSE	48	4270	0.260103092	0.353159851	0.365340894
S. cerevisiae	MTL	1 & 2	StARS-LASSO	FALSE	49	4270	0.257463178	0.348122867	0.347766261
S. cerevisiae	MTL	1 & 2	StARS-LASSO	FALSE	50	4270	0.276804555	0.366598778	0.371124972
S. cerevisiae	MTL	1 & 2	StARS-LASSO	FALSE	51	4270	0.262054274	0.351351351	0.344854635
S. cerevisiae	MTL	1 & 2	StARS-LASSO	TRUE	42	4270	0.011901867	0.031101467	0.012644062
S. cerevisiae	MTL	1 & 2	StARS-LASSO	TRUE	43	4270	0.009996193	0.028749151	0.018287858
S. cerevisiae	MTL	1 & 2	StARS-LASSO	TRUE	44	4270	0.010468844	0.028312689	0.013626024
S. cerevisiae	MTL	1 & 2	StARS-LASSO	TRUE	45	4270	0.010158703	0.028865764	0.020634424
S. cerevisiae	MTL	1 & 2	StARS-LASSO	TRUE	46	4270	0.014277854	0.045364892	0.028308137
S. cerevisiae	MTL	1 & 2	StARS-LASSO	TRUE	47	4270	0.011383968	0.029644269	0.02131507
S. cerevisiae	MTL	1 & 2	StARS-LASSO	TRUE	48	4270	0.011254316	0.029662781	0.016727115
S. cerevisiae	MTL	1 & 2	StARS-LASSO	TRUE	49	4270	0.011130756	0.029472596	0.018593957
S. cerevisiae	MTL	1 & 2	StARS-LASSO	TRUE	50	4270	0.010959763	0.029186428	0.018988589
S. cerevisiae	MTL	1 & 2	StARS-LASSO	TRUE	51	4270	0.010688569	0.028158732	0.018552312
