## Supplemental Table 2 for "High performance single-cell gene regulatory network inference at scale: The Inferelator 3.0"

Method	Genome_Constraint	Motifs	Shuffle	random_seed	Num_Obs	AUPR	F1	MCC
Inferelator-prior	SacCer_1000_150	CISBP	FALSE	42	2577	0.07160138807	0.1480144404	0.1429724778
Inferelator-prior	SacCer_1000_150	CISBP	FALSE	43	2577	0.05178349362	0.1193317422	0.1331004138
Inferelator-prior	SacCer_1000_150	CISBP	FALSE	44	2577	0.1194631562	0.1867321867	0.2316835051
Inferelator-prior	SacCer_1000_150	CISBP	FALSE	45	2577	0.05369745778	0.1055276382	0.1250193972
Inferelator-prior	SacCer_1000_150	CISBP	FALSE	46	2577	0.06653778776	0.1194539249	0.1244446464
Inferelator-prior	SacCer_1000_150	CISBP	FALSE	47	2577	0.06154119291	0.1162790698	0.1192461136
Inferelator-prior	SacCer_1000_150	CISBP	FALSE	48	2577	0.0716001063	0.1511111111	0.1750900935
Inferelator-prior	SacCer_1000_150	CISBP	FALSE	49	2577	0.06383523688	0.1417004049	0.1413584385
Inferelator-prior	SacCer_1000_150	CISBP	FALSE	50	2577	0.07911047587	0.157989228	0.1606913294
Inferelator-prior	SacCer_1000_150	CISBP	FALSE	51	2577	0.05533398049	0.1304347826	0.1232900908
Inferelator-prior	SacCer_200_50	CISBP	FALSE	42	2577	0.1069859765	0.150712831	0.2007265385
Inferelator-prior	SacCer_200_50	CISBP	FALSE	43	2577	0.102433771	0.1666666667	0.2247565315
Inferelator-prior	SacCer_200_50	CISBP	FALSE	44	2577	0.1059240524	0.1836327345	0.1887427244
Inferelator-prior	SacCer_200_50	CISBP	FALSE	45	2577	0.1096348326	0.1621621622	0.2240553016
Inferelator-prior	SacCer_200_50	CISBP	FALSE	46	2577	0.1041100136	0.1538461538	0.2045489406
Inferelator-prior	SacCer_200_50	CISBP	FALSE	47	2577	0.08298012195	0.1577726218	0.1708980113
Inferelator-prior	SacCer_200_50	CISBP	FALSE	48	2577	0.09132722906	0.1450777202	0.1911280198
Inferelator-prior	SacCer_200_50	CISBP	FALSE	49	2577	0.103090136	0.1680216802	0.2006109318
Inferelator-prior	SacCer_200_50	CISBP	FALSE	50	2577	0.0899224763	0.1451990632	0.1872206176
Inferelator-prior	SacCer_200_50	CISBP	FALSE	51	2577	0.0892568132	0.15625	0.2014795501
Inferelator-prior	SacCer_200_50_Intergenic	CISBP	FALSE	42	2577	0.1064755595	0.1566820276	0.21113999
Inferelator-prior	SacCer_200_50_Intergenic	CISBP	FALSE	43	2577	0.08505344373	0.1404255319	0.1889814414
Inferelator-prior	SacCer_200_50_Intergenic	CISBP	FALSE	44	2577	0.1054421996	0.1664355062	0.1972298676
Inferelator-prior	SacCer_200_50_Intergenic	CISBP	FALSE	45	2577	0.09785815751	0.158974359	0.2031110458
Inferelator-prior	SacCer_200_50_Intergenic	CISBP	FALSE	46	2577	0.08963100219	0.1490384615	0.1970590387
Inferelator-prior	SacCer_200_50_Intergenic	CISBP	FALSE	47	2577	0.0780484865	0.1535087719	0.1570857216
Inferelator-prior	SacCer_200_50_Intergenic	CISBP	FALSE	48	2577	0.08309146337	0.1369863014	0.1929525248
Inferelator-prior	SacCer_200_50_Intergenic	CISBP	FALSE	49	2577	0.1094041405	0.1673003802	0.1935025975
Inferelator-prior	SacCer_200_50_Intergenic	CISBP	FALSE	50	2577	0.08463598512	0.1317073171	0.1536858451
Inferelator-prior	SacCer_200_50_Intergenic	CISBP	FALSE	51	2577	0.09609959767	0.1538461538	0.1836235434
Inferelator-prior	SacCer_1000_150	JASPAR	FALSE	42	2577	0.05861918749	0.1410488246	0.1397906772
Inferelator-prior	SacCer_1000_150	JASPAR	FALSE	43	2577	0.09019900003	0.1725663717	0.1684654597
Inferelator-prior	SacCer_1000_150	JASPAR	FALSE	44	2577	0.08532731245	0.178343949	0.1829836126
Inferelator-prior	SacCer_1000_150	JASPAR	FALSE	45	2577	0.07251596681	0.1465076661	0.158989777
Inferelator-prior	SacCer_1000_150	JASPAR	FALSE	46	2577	0.09211909579	0.1670533643	0.1731558131
Inferelator-prior	SacCer_1000_150	JASPAR	FALSE	47	2577	0.06255593574	0.1379310345	0.1314066449
Inferelator-prior	SacCer_1000_150	JASPAR	FALSE	48	2577	0.07514153198	0.1661016949	0.158877509
Inferelator-prior	SacCer_1000_150	JASPAR	FALSE	49	2577	0.07427059481	0.1354581673	0.1802437642
Inferelator-prior	SacCer_1000_150	JASPAR	FALSE	50	2577	0.07709492867	0.1580246914	0.1642283268
Inferelator-prior	SacCer_1000_150	JASPAR	FALSE	51	2577	0.07189466912	0.1595273264	0.156570867
Inferelator-prior	SacCer_200_50	JASPAR	FALSE	42	2577	0.1271109376	0.2182628062	0.265295905
Inferelator-prior	SacCer_200_50	JASPAR	FALSE	43	2577	0.1497346362	0.2553191489	0.2663791884
Inferelator-prior	SacCer_200_50	JASPAR	FALSE	44	2577	0.1550237754	0.2783505155	0.3008009464
Inferelator-prior	SacCer_200_50	JASPAR	FALSE	45	2577	0.1197622882	0.2179176755	0.2349522568
Inferelator-prior	SacCer_200_50	JASPAR	FALSE	46	2577	0.1660062002	0.2720763723	0.3130543973
Inferelator-prior	SacCer_200_50	JASPAR	FALSE	47	2577	0.1497854416	0.2510822511	0.2657956956
Inferelator-prior	SacCer_200_50	JASPAR	FALSE	48	2577	0.160856959	0.2480620155	0.287711435
Inferelator-prior	SacCer_200_50	JASPAR	FALSE	49	2577	0.1099136702	0.2136363636	0.2340586347
Inferelator-prior	SacCer_200_50	JASPAR	FALSE	50	2577	0.1148027296	0.2	0.2264330199
Inferelator-prior	SacCer_200_50	JASPAR	FALSE	51	2577	0.1196238763	0.2063492063	0.2269065382
Inferelator-prior	SacCer_200_50_Intergenic	JASPAR	FALSE	42	2577	0.1146404842	0.2114537445	0.2383836418
Inferelator-prior	SacCer_200_50_Intergenic	JASPAR	FALSE	43	2577	0.1430908523	0.2373626374	0.2606438056
Inferelator-prior	SacCer_200_50_Intergenic	JASPAR	FALSE	44	2577	0.1264040949	0.253101737	0.2643619166
Inferelator-prior	SacCer_200_50_Intergenic	JASPAR	FALSE	45	2577	0.107736467	0.2102803738	0.213586531
Inferelator-prior	SacCer_200_50_Intergenic	JASPAR	FALSE	46	2577	0.1495995445	0.2623762376	0.2929513029
Inferelator-prior	SacCer_200_50_Intergenic	JASPAR	FALSE	47	2577	0.1423430289	0.2452316076	0.2905899724
Inferelator-prior	SacCer_200_50_Intergenic	JASPAR	FALSE	48	2577	0.15015362	0.2137767221	0.2723913984
Inferelator-prior	SacCer_200_50_Intergenic	JASPAR	FALSE	49	2577	0.1134845035	0.2126582278	0.2452186109
Inferelator-prior	SacCer_200_50_Intergenic	JASPAR	FALSE	50	2577	0.110145931	0.1748071979	0.2322869547
Inferelator-prior	SacCer_200_50_Intergenic	JASPAR	FALSE	51	2577	0.1009502408	0.1826086957	0.2021454989
Inferelator-prior	SacCer_1000_150	TRANSFAC	FALSE	42	2577	0.07312546613	0.1542625169	0.1614322908
Inferelator-prior	SacCer_1000_150	TRANSFAC	FALSE	43	2577	0.08185069178	0.154158215	0.173154086
Inferelator-prior	SacCer_1000_150	TRANSFAC	FALSE	44	2577	0.09986853346	0.1827079935	0.2081790134
Inferelator-prior	SacCer_1000_150	TRANSFAC	FALSE	45	2577	0.06482788316	0.1206225681	0.1389128468
Inferelator-prior	SacCer_1000_150	TRANSFAC	FALSE	46	2577	0.07372561734	0.1276595745	0.1594147975
Inferelator-prior	SacCer_1000_150	TRANSFAC	FALSE	47	2577	0.06572749845	0.1461434371	0.13410986
Inferelator-prior	SacCer_1000_150	TRANSFAC	FALSE	48	2577	0.08433835893	0.1893764434	0.195905469
Inferelator-prior	SacCer_1000_150	TRANSFAC	FALSE	49	2577	0.04507060909	0.09421000981	0.10270726
Inferelator-prior	SacCer_1000_150	TRANSFAC	FALSE	50	2577	0.07843138551	0.1493975904	0.1970899352
Inferelator-prior	SacCer_1000_150	TRANSFAC	FALSE	51	2577	0.05205805982	0.1344262295	0.1216637409
Inferelator-prior	SacCer_200_50	TRANSFAC	FALSE	42	2577	0.09199273462	0.1613691932	0.1779697702
Inferelator-prior	SacCer_200_50	TRANSFAC	FALSE	43	2577	0.131573751	0.2204081633	0.2164591421
Inferelator-prior	SacCer_200_50	TRANSFAC	FALSE	44	2577	0.1354071926	0.2136602452	0.2366861458
Inferelator-prior	SacCer_200_50	TRANSFAC	FALSE	45	2577	0.09642697117	0.1957295374	0.1874013369
Inferelator-prior	SacCer_200_50	TRANSFAC	FALSE	46	2577	0.1247277897	0.1978021978	0.2342457972
Inferelator-prior	SacCer_200_50	TRANSFAC	FALSE	47	2577	0.1235078149	0.2240527183	0.2183999423
Inferelator-prior	SacCer_200_50	TRANSFAC	FALSE	48	2577	0.1143524751	0.19921875	0.2071227283
Inferelator-prior	SacCer_200_50	TRANSFAC	FALSE	49	2577	0.09195542578	0.1815181518	0.1787740509
Inferelator-prior	SacCer_200_50	TRANSFAC	FALSE	50	2577	0.1091964529	0.2077294686	0.223881981
Inferelator-prior	SacCer_200_50	TRANSFAC	FALSE	51	2577	0.1132152181	0.2184300341	0.2338301341
Inferelator-prior	SacCer_200_50_Intergenic	TRANSFAC	FALSE	42	2577	0.09377635288	0.1672025723	0.1909657803
Inferelator-prior	SacCer_200_50_Intergenic	TRANSFAC	FALSE	43	2577	0.1317581384	0.2266666667	0.2240728892
Inferelator-prior	SacCer_200_50_Intergenic	TRANSFAC	FALSE	44	2577	0.1254236359	0.2051282051	0.218295787
Inferelator-prior	SacCer_200_50_Intergenic	TRANSFAC	FALSE	45	2577	0.101054969	0.1940700809	0.2193821409
Inferelator-prior	SacCer_200_50_Intergenic	TRANSFAC	FALSE	46	2577	0.1316490431	0.230958231	0.2527021432
Inferelator-prior	SacCer_200_50_Intergenic	TRANSFAC	FALSE	47	2577	0.1096596721	0.2227272727	0.2252628061
Inferelator-prior	SacCer_200_50_Intergenic	TRANSFAC	FALSE	48	2577	0.1088321414	0.2056737589	0.1940417098
Inferelator-prior	SacCer_200_50_Intergenic	TRANSFAC	FALSE	49	2577	0.09376840426	0.1723356009	0.1852457905
Inferelator-prior	SacCer_200_50_Intergenic	TRANSFAC	FALSE	50	2577	0.1038930413	0.1824686941	0.21903733
Inferelator-prior	SacCer_200_50_Intergenic	TRANSFAC	FALSE	51	2577	0.113509913	0.206405694	0.238340648
Inferelator-prior	SacCer_1000_150	CISBP	TRUE	42	2577	0.01854473796	0.03720710655	0.01188277739
Inferelator-prior	SacCer_1000_150	CISBP	TRUE	43	2577	0.0179136785	0.03526917666	0.02218019863
Inferelator-prior	SacCer_1000_150	CISBP	TRUE	44	2577	0.01668272438	0.03358116793	0.0102739529
Inferelator-prior	SacCer_1000_150	CISBP	TRUE	45	2577	0.01773182038	0.03597908266	0.01913380111
Inferelator-prior	SacCer_1000_150	CISBP	TRUE	46	2577	0.01646429433	0.03303075425	0.0171223884
Inferelator-prior	SacCer_1000_150	CISBP	TRUE	47	2577	0.02074047207	0.044	0.04521785999
Inferelator-prior	SacCer_1000_150	CISBP	TRUE	48	2577	0.0191092558	0.03597653993	0.03288196674
Inferelator-prior	SacCer_1000_150	CISBP	TRUE	49	2577	0.01981634664	0.03779178983	0.03288196674
Inferelator-prior	SacCer_1000_150	CISBP	TRUE	50	2577	0.01968333308	0.03938730853	0.02941140166
Inferelator-prior	SacCer_1000_150	CISBP	TRUE	51	2577	0.01663874464	0.03363662907	0.01430156312
Inferelator-prior	SacCer_200_50	CISBP	TRUE	42	2577	0.02024569524	0.04051249169	0.01188277739
Inferelator-prior	SacCer_200_50	CISBP	TRUE	43	2577	0.01619037583	0.03252008452	0.02218019863
Inferelator-prior	SacCer_200_50	CISBP	TRUE	44	2577	0.01751514541	0.0348075949	0.01304384025
Inferelator-prior	SacCer_200_50	CISBP	TRUE	45	2577	0.01778704609	0.03518437579	0.01913380111
Inferelator-prior	SacCer_200_50	CISBP	TRUE	46	2577	0.01925081615	0.04279279279	0.02553980552
Inferelator-prior	SacCer_200_50	CISBP	TRUE	47	2577	0.01729226879	0.03499573156	0.01702098994
Inferelator-prior	SacCer_200_50	CISBP	TRUE	48	2577	0.01747777083	0.03519819631	0.01665485455
Inferelator-prior	SacCer_200_50	CISBP	TRUE	49	2577	0.01846598772	0.03564530568	0.02804050464
Inferelator-prior	SacCer_200_50	CISBP	TRUE	50	2577	0.02427294858	0.04660587639	0.05922517985
Inferelator-prior	SacCer_200_50	CISBP	TRUE	51	2577	0.0166676109	0.03346381322	0.01430156312
Inferelator-prior	SacCer_200_50_Intergenic	CISBP	TRUE	42	2577	0.01901320038	0.0381470845	0.01188277739
Inferelator-prior	SacCer_200_50_Intergenic	CISBP	TRUE	43	2577	0.01623005045	0.03264901611	0.02218019863
Inferelator-prior	SacCer_200_50_Intergenic	CISBP	TRUE	44	2577	0.01778001497	0.03577073165	0.01383512614
Inferelator-prior	SacCer_200_50_Intergenic	CISBP	TRUE	45	2577	0.01757994329	0.03532659503	0.01913380111
Inferelator-prior	SacCer_200_50_Intergenic	CISBP	TRUE	46	2577	0.01812819009	0.03696784784	0.0171223884
Inferelator-prior	SacCer_200_50_Intergenic	CISBP	TRUE	47	2577	0.01924153371	0.03760097418	0.02469009769
Inferelator-prior	SacCer_200_50_Intergenic	CISBP	TRUE	48	2577	0.01680563444	0.03399009531	0.01665485455
Inferelator-prior	SacCer_200_50_Intergenic	CISBP	TRUE	49	2577	0.01768691535	0.03593574641	0.009955814156
Inferelator-prior	SacCer_200_50_Intergenic	CISBP	TRUE	50	2577	0.018259556	0.03694879611	0.01958988492
Inferelator-prior	SacCer_200_50_Intergenic	CISBP	TRUE	51	2577	0.01658177886	0.03300145671	0.01430156312
Inferelator-prior	SacCer_1000_150	JASPAR	TRUE	42	2577	0.02321955083	0.04837758112	0.03974014572
Inferelator-prior	SacCer_1000_150	JASPAR	TRUE	43	2577	0.01926072912	0.0383169711	0.03026845645
Inferelator-prior	SacCer_1000_150	JASPAR	TRUE	44	2577	0.0182028319	0.036	0.01800709437
Inferelator-prior	SacCer_1000_150	JASPAR	TRUE	45	2577	0.01818523197	0.0369212743	0.02520309625
Inferelator-prior	SacCer_1000_150	JASPAR	TRUE	46	2577	0.01844057142	0.03754279448	0.01915370585
Inferelator-prior	SacCer_1000_150	JASPAR	TRUE	47	2577	0.02234969246	0.04354354354	0.02586356197
Inferelator-prior	SacCer_1000_150	JASPAR	TRUE	48	2577	0.01886138707	0.03685127848	0.0262807164
Inferelator-prior	SacCer_1000_150	JASPAR	TRUE	49	2577	0.02188855247	0.0403551576	0.03513970336
Inferelator-prior	SacCer_1000_150	JASPAR	TRUE	50	2577	0.02138501937	0.04227732199	0.0229192557
Inferelator-prior	SacCer_1000_150	JASPAR	TRUE	51	2577	0.01928751125	0.03602029534	0.04205527238
Inferelator-prior	SacCer_200_50	JASPAR	TRUE	42	2577	0.02073499601	0.04092254615	0.01555143237
Inferelator-prior	SacCer_200_50	JASPAR	TRUE	43	2577	0.01858939713	0.03740071854	0.03026845645
Inferelator-prior	SacCer_200_50	JASPAR	TRUE	44	2577	0.01904439725	0.0377252479	0.01928044413
Inferelator-prior	SacCer_200_50	JASPAR	TRUE	45	2577	0.0220307792	0.0501285347	0.03661088789
Inferelator-prior	SacCer_200_50	JASPAR	TRUE	46	2577	0.01839113022	0.03709436132	0.01915370585
Inferelator-prior	SacCer_200_50	JASPAR	TRUE	47	2577	0.017919994	0.03634897704	0.02211357448
Inferelator-prior	SacCer_200_50	JASPAR	TRUE	48	2577	0.03726705553	0.06593406593	0.09144877775
Inferelator-prior	SacCer_200_50	JASPAR	TRUE	49	2577	0.01915262358	0.0384524123	0.01772753593
Inferelator-prior	SacCer_200_50	JASPAR	TRUE	50	2577	0.03909371698	0.07228915663	0.09491153889
Inferelator-prior	SacCer_200_50	JASPAR	TRUE	51	2577	0.01877156875	0.041692988	0.02582526296
Inferelator-prior	SacCer_200_50_Intergenic	JASPAR	TRUE	42	2577	0.02187607254	0.04518950437	0.02631636126
Inferelator-prior	SacCer_200_50_Intergenic	JASPAR	TRUE	43	2577	0.01780557687	0.03510361145	0.03026845645
Inferelator-prior	SacCer_200_50_Intergenic	JASPAR	TRUE	44	2577	0.01959472172	0.03830082594	0.02073789624
Inferelator-prior	SacCer_200_50_Intergenic	JASPAR	TRUE	45	2577	0.02590170743	0.06474820144	0.05217771754
Inferelator-prior	SacCer_200_50_Intergenic	JASPAR	TRUE	46	2577	0.02126206143	0.04858299595	0.03690475482
Inferelator-prior	SacCer_200_50_Intergenic	JASPAR	TRUE	47	2577	0.02047243463	0.03887976051	0.03116288407
Inferelator-prior	SacCer_200_50_Intergenic	JASPAR	TRUE	48	2577	0.01882713973	0.03739390168	0.0262807164
Inferelator-prior	SacCer_200_50_Intergenic	JASPAR	TRUE	49	2577	0.02014220459	0.03950719851	0.02053222748
Inferelator-prior	SacCer_200_50_Intergenic	JASPAR	TRUE	50	2577	0.0251828207	0.05567010309	0.05478109135
Inferelator-prior	SacCer_200_50_Intergenic	JASPAR	TRUE	51	2577	0.01768361497	0.03520241901	0.0164624676
Inferelator-prior	SacCer_1000_150	TRANSFAC	TRUE	42	2577	0.02130726661	0.04216995163	0.02570584248
Inferelator-prior	SacCer_1000_150	TRANSFAC	TRUE	43	2577	0.01824377684	0.03720363215	0.03941786857
Inferelator-prior	SacCer_1000_150	TRANSFAC	TRUE	44	2577	0.01690933297	0.033299809	0.0241657975
Inferelator-prior	SacCer_1000_150	TRANSFAC	TRUE	45	2577	0.01966767358	0.03884144422	0.03291216149
Inferelator-prior	SacCer_1000_150	TRANSFAC	TRUE	46	2577	0.01753014224	0.03538166731	0.02607059968
Inferelator-prior	SacCer_1000_150	TRANSFAC	TRUE	47	2577	0.03344780852	0.06960556845	0.09684347581
Inferelator-prior	SacCer_1000_150	TRANSFAC	TRUE	48	2577	0.02381355238	0.03466782455	0.06524602255
Inferelator-prior	SacCer_1000_150	TRANSFAC	TRUE	49	2577	0.02027675909	0.03939277114	0.04088874669
Inferelator-prior	SacCer_1000_150	TRANSFAC	TRUE	50	2577	0.02652739598	0.06734992679	0.05211111754
Inferelator-prior	SacCer_1000_150	TRANSFAC	TRUE	51	2577	0.01943072889	0.03823233219	0.02742052246
Inferelator-prior	SacCer_200_50	TRANSFAC	TRUE	42	2577	0.01951775214	0.03929581005	0.02570584248
Inferelator-prior	SacCer_200_50	TRANSFAC	TRUE	43	2577	0.01956397945	0.03930003776	0.03941786857
Inferelator-prior	SacCer_200_50	TRANSFAC	TRUE	44	2577	0.01890592889	0.03744428033	0.0241657975
Inferelator-prior	SacCer_200_50	TRANSFAC	TRUE	45	2577	0.02281074277	0.0595084088	0.04420949288
Inferelator-prior	SacCer_200_50	TRANSFAC	TRUE	46	2577	0.01834379295	0.0354541689	0.03541894421
Inferelator-prior	SacCer_200_50	TRANSFAC	TRUE	47	2577	0.02077616211	0.04092769441	0.03167759612
Inferelator-prior	SacCer_200_50	TRANSFAC	TRUE	48	2577	0.01785415706	0.03621752281	0.03545264675
Inferelator-prior	SacCer_200_50	TRANSFAC	TRUE	49	2577	0.0185554448	0.03790923582	0.02826329546
Inferelator-prior	SacCer_200_50	TRANSFAC	TRUE	50	2577	0.02179947252	0.04933920705	0.03300285988
Inferelator-prior	SacCer_200_50	TRANSFAC	TRUE	51	2577	0.01885224578	0.04018547141	0.02594555008
Inferelator-prior	SacCer_200_50_Intergenic	TRANSFAC	TRUE	42	2577	0.02116015661	0.04112489791	0.02570584248
Inferelator-prior	SacCer_200_50_Intergenic	TRANSFAC	TRUE	43	2577	0.01781533839	0.03585756973	0.03941786857
Inferelator-prior	SacCer_200_50_Intergenic	TRANSFAC	TRUE	44	2577	0.02051093549	0.04694835681	0.03162111803
Inferelator-prior	SacCer_200_50_Intergenic	TRANSFAC	TRUE	45	2577	0.02859877661	0.07619047619	0.07392831556
Inferelator-prior	SacCer_200_50_Intergenic	TRANSFAC	TRUE	46	2577	0.01698885089	0.03450762665	0.02607059968
Inferelator-prior	SacCer_200_50_Intergenic	TRANSFAC	TRUE	47	2577	0.01921771445	0.03867225617	0.03167759612
Inferelator-prior	SacCer_200_50_Intergenic	TRANSFAC	TRUE	48	2577	0.01768295956	0.0353418121	0.03545264675
Inferelator-prior	SacCer_200_50_Intergenic	TRANSFAC	TRUE	49	2577	0.0202675533	0.04115463498	0.02826329546
Inferelator-prior	SacCer_200_50_Intergenic	TRANSFAC	TRUE	50	2577	0.02061885789	0.04106487649	0.03123606424
Inferelator-prior	SacCer_200_50_Intergenic	TRANSFAC	TRUE	51	2577	0.01767925984	0.0348593365	0.02594555008
CellOracle	SacCer_1000_150	CISBP	FALSE	42	2577	0.1119402664	0.1859410431	0.228440516
CellOracle	SacCer_1000_150	CISBP	FALSE	43	2577	0.1431608174	0.2288329519	0.2596424471
CellOracle	SacCer_1000_150	CISBP	FALSE	44	2577	0.1148177119	0.2136363636	0.2305564731
CellOracle	SacCer_1000_150	CISBP	FALSE	45	2577	0.124089049	0.200477327	0.2375676435
CellOracle	SacCer_1000_150	CISBP	FALSE	46	2577	0.1585155621	0.2446808511	0.2817916152
CellOracle	SacCer_1000_150	CISBP	FALSE	47	2577	0.1198531245	0.2033898305	0.2383490391
CellOracle	SacCer_1000_150	CISBP	FALSE	48	2577	0.1211901676	0.2161016949	0.2264665355
CellOracle	SacCer_1000_150	CISBP	FALSE	49	2577	0.1274995401	0.2041763341	0.2526758751
CellOracle	SacCer_1000_150	CISBP	FALSE	50	2577	0.1081242006	0.2085561497	0.2377658465
CellOracle	SacCer_1000_150	CISBP	FALSE	51	2577	0.1108243566	0.2133333333	0.2546542332
CellOracle	SacCer_200_50	CISBP	FALSE	42	2577	0.171288214	0.2311320755	0.286878287
CellOracle	SacCer_200_50	CISBP	FALSE	43	2577	0.1861309783	0.2754491018	0.3076481359
CellOracle	SacCer_200_50	CISBP	FALSE	44	2577	0.2002037889	0.2592592593	0.3024868674
CellOracle	SacCer_200_50	CISBP	FALSE	45	2577	0.1693968169	0.2247838617	0.2951303938
CellOracle	SacCer_200_50	CISBP	FALSE	46	2577	0.1986639037	0.2827225131	0.3151909665
CellOracle	SacCer_200_50	CISBP	FALSE	47	2577	0.1397681258	0.2297650131	0.258167694
CellOracle	SacCer_200_50	CISBP	FALSE	48	2577	0.1742294711	0.243697479	0.2806129932
CellOracle	SacCer_200_50	CISBP	FALSE	49	2577	0.170772475	0.2431761787	0.2779877093
CellOracle	SacCer_200_50	CISBP	FALSE	50	2577	0.1680403333	0.2417582418	0.2728430601
CellOracle	SacCer_200_50	CISBP	FALSE	51	2577	0.1510114682	0.2425629291	0.2518383882
CellOracle	SacCer_1000_150	JASPAR	FALSE	42	2577	0.08179612012	0.1633554084	0.1771670151
CellOracle	SacCer_1000_150	JASPAR	FALSE	43	2577	0.07507886319	0.1678657074	0.179264201
CellOracle	SacCer_1000_150	JASPAR	FALSE	44	2577	0.06963793624	0.1456582633	0.1844007983
CellOracle	SacCer_1000_150	JASPAR	FALSE	45	2577	0.06904435932	0.1441774492	0.1500717252
CellOracle	SacCer_1000_150	JASPAR	FALSE	46	2577	0.099732525	0.1744966443	0.205152277
CellOracle	SacCer_1000_150	JASPAR	FALSE	47	2577	0.1149019658	0.2028169014	0.2513567636
CellOracle	SacCer_1000_150	JASPAR	FALSE	48	2577	0.08261235733	0.16796875	0.1820488934
CellOracle	SacCer_1000_150	JASPAR	FALSE	49	2577	0.06428897499	0.1486486486	0.156077583
CellOracle	SacCer_1000_150	JASPAR	FALSE	50	2577	0.08070566611	0.1757105943	0.2078690039
CellOracle	SacCer_1000_150	JASPAR	FALSE	51	2577	0.06389110916	0.1375661376	0.1748279265
CellOracle	SacCer_200_50	JASPAR	FALSE	42	2577	0.09902999665	0.1985111663	0.2247854176
CellOracle	SacCer_200_50	JASPAR	FALSE	43	2577	0.109123083	0.2010771993	0.2033681997
CellOracle	SacCer_200_50	JASPAR	FALSE	44	2577	0.1209758008	0.2099737533	0.2529684582
CellOracle	SacCer_200_50	JASPAR	FALSE	45	2577	0.1113091411	0.188034188	0.2240072699
CellOracle	SacCer_200_50	JASPAR	FALSE	46	2577	0.1078630514	0.182278481	0.2138186491
CellOracle	SacCer_200_50	JASPAR	FALSE	47	2577	0.1449881977	0.2606516291	0.2962702649
CellOracle	SacCer_200_50	JASPAR	FALSE	48	2577	0.1504570603	0.2426966292	0.2509738498
CellOracle	SacCer_200_50	JASPAR	FALSE	49	2577	0.1113558771	0.2233502538	0.246040734
CellOracle	SacCer_200_50	JASPAR	FALSE	50	2577	0.1227468753	0.2276422764	0.2615021008
CellOracle	SacCer_200_50	JASPAR	FALSE	51	2577	0.08395020491	0.1915367483	0.1902005179
CellOracle	SacCer_1000_150	TRANSFAC	FALSE	42	2577	0.1102269585	0.1785714286	0.2105768554
CellOracle	SacCer_1000_150	TRANSFAC	FALSE	43	2577	0.1082339471	0.1802816901	0.2114883954
CellOracle	SacCer_1000_150	TRANSFAC	FALSE	44	2577	0.126636803	0.1955555556	0.2134262572
CellOracle	SacCer_1000_150	TRANSFAC	FALSE	45	2577	0.1073902504	0.1939393939	0.1849793188
CellOracle	SacCer_1000_150	TRANSFAC	FALSE	46	2577	0.1009169114	0.1958041958	0.2025206405
CellOracle	SacCer_1000_150	TRANSFAC	FALSE	47	2577	0.08050685607	0.1597542243	0.1468273654
CellOracle	SacCer_1000_150	TRANSFAC	FALSE	48	2577	0.1087743064	0.2164328657	0.215638192
CellOracle	SacCer_1000_150	TRANSFAC	FALSE	49	2577	0.0913424302	0.1825396825	0.1772399018
CellOracle	SacCer_1000_150	TRANSFAC	FALSE	50	2577	0.09971321711	0.1625	0.1805319204
CellOracle	SacCer_1000_150	TRANSFAC	FALSE	51	2577	0.0879999381	0.1800486618	0.1831710254
CellOracle	SacCer_200_50	TRANSFAC	FALSE	42	2577	0.141603829	0.2188099808	0.2246303169
CellOracle	SacCer_200_50	TRANSFAC	FALSE	43	2577	0.1819573291	0.2829736211	0.3067469574
CellOracle	SacCer_200_50	TRANSFAC	FALSE	44	2577	0.163759134	0.2484210526	0.2710738432
CellOracle	SacCer_200_50	TRANSFAC	FALSE	45	2577	0.1401296773	0.2206896552	0.2541284266
CellOracle	SacCer_200_50	TRANSFAC	FALSE	46	2577	0.1854309861	0.2538860104	0.2884282208
CellOracle	SacCer_200_50	TRANSFAC	FALSE	47	2577	0.1364954178	0.2047619048	0.254992166
CellOracle	SacCer_200_50	TRANSFAC	FALSE	48	2577	0.147624956	0.231884058	0.2487717562
CellOracle	SacCer_200_50	TRANSFAC	FALSE	49	2577	0.1406331658	0.2168674699	0.2525347867
CellOracle	SacCer_200_50	TRANSFAC	FALSE	50	2577	0.1441429458	0.2141119221	0.235811276
CellOracle	SacCer_200_50	TRANSFAC	FALSE	51	2577	0.1520412601	0.2271880819	0.2451168122
CellOracle	SacCer_1000_150	CISBP	TRUE	42	2577	0.01973882247	0.03991452526	0.01752576696
CellOracle	SacCer_1000_150	CISBP	TRUE	43	2577	0.02025481916	0.03960195396	0.02759163529
CellOracle	SacCer_1000_150	CISBP	TRUE	44	2577	0.01771324583	0.03621329838	0.01278089769
CellOracle	SacCer_1000_150	CISBP	TRUE	45	2577	0.01802432726	0.03688455386	0.02383677895
CellOracle	SacCer_1000_150	CISBP	TRUE	46	2577	0.01808736352	0.03579247234	0.02303011929
CellOracle	SacCer_1000_150	CISBP	TRUE	47	2577	0.01868297132	0.03724928367	0.02110301406
CellOracle	SacCer_1000_150	CISBP	TRUE	48	2577	0.01622154213	0.03289714828	0.01950191249
CellOracle	SacCer_1000_150	CISBP	TRUE	49	2577	0.02242303112	0.05049973698	0.03763548493
CellOracle	SacCer_1000_150	CISBP	TRUE	50	2577	0.01944355206	0.03935824128	0.0230551628
CellOracle	SacCer_1000_150	CISBP	TRUE	51	2577	0.02411951716	0.06766917293	0.0547912479
CellOracle	SacCer_200_50	CISBP	TRUE	42	2577	0.0181891025	0.03683510487	0.01752576696
CellOracle	SacCer_200_50	CISBP	TRUE	43	2577	0.01850889454	0.03804371412	0.02759163529
CellOracle	SacCer_200_50	CISBP	TRUE	44	2577	0.01817050603	0.03645623326	0.01321881537
CellOracle	SacCer_200_50	CISBP	TRUE	45	2577	0.01899253874	0.03713749832	0.02519638397
CellOracle	SacCer_200_50	CISBP	TRUE	46	2577	0.01912011063	0.03803993555	0.02303011929
CellOracle	SacCer_200_50	CISBP	TRUE	47	2577	0.02638521256	0.05631399317	0.0586975585
CellOracle	SacCer_200_50	CISBP	TRUE	48	2577	0.0171481837	0.03470687452	0.01950191249
CellOracle	SacCer_200_50	CISBP	TRUE	49	2577	0.01997111649	0.04159445407	0.02822123955
CellOracle	SacCer_200_50	CISBP	TRUE	50	2577	0.01855616901	0.03796111192	0.0230551628
CellOracle	SacCer_200_50	CISBP	TRUE	51	2577	0.01818568281	0.03681806731	0.02182198299
CellOracle	SacCer_1000_150	JASPAR	TRUE	42	2577	0.01744855019	0.03625362067	0.01015661188
CellOracle	SacCer_1000_150	JASPAR	TRUE	43	2577	0.02051509176	0.04301075269	0.02912450348
CellOracle	SacCer_1000_150	JASPAR	TRUE	44	2577	0.0173524332	0.03772338991	0.008669612603
CellOracle	SacCer_1000_150	JASPAR	TRUE	45	2577	0.01924367287	0.04070231018	0.02656845892
CellOracle	SacCer_1000_150	JASPAR	TRUE	46	2577	0.01836904829	0.03631577326	0.02384900807
CellOracle	SacCer_1000_150	JASPAR	TRUE	47	2577	0.01812109529	0.03807864333	0.01583114194
CellOracle	SacCer_1000_150	JASPAR	TRUE	48	2577	0.01794771251	0.03717677086	0.02406537423
CellOracle	SacCer_1000_150	JASPAR	TRUE	49	2577	0.01798904997	0.03808120701	0.00892741862
CellOracle	SacCer_1000_150	JASPAR	TRUE	50	2577	0.01890275665	0.04078862133	0.02087674493
CellOracle	SacCer_1000_150	JASPAR	TRUE	51	2577	0.01881571816	0.03925403416	0.02358856757
CellOracle	SacCer_200_50	JASPAR	TRUE	42	2577	0.01743399458	0.0361239488	0.01015661188
CellOracle	SacCer_200_50	JASPAR	TRUE	43	2577	0.01763292155	0.0376203364	0.0153087818
CellOracle	SacCer_200_50	JASPAR	TRUE	44	2577	0.01842950073	0.04065367303	0.0105028674
CellOracle	SacCer_200_50	JASPAR	TRUE	45	2577	0.01883721301	0.0403351727	0.02656845892
CellOracle	SacCer_200_50	JASPAR	TRUE	46	2577	0.0175114457	0.03604369827	0.02384900807
CellOracle	SacCer_200_50	JASPAR	TRUE	47	2577	0.02076317697	0.04370179949	0.02786418552
CellOracle	SacCer_200_50	JASPAR	TRUE	48	2577	0.01751411379	0.03657615783	0.02406537423
CellOracle	SacCer_200_50	JASPAR	TRUE	49	2577	0.01798224139	0.03785312073	0.01014526287
CellOracle	SacCer_200_50	JASPAR	TRUE	50	2577	0.01933740155	0.04102797139	0.02241406729
CellOracle	SacCer_200_50	JASPAR	TRUE	51	2577	0.01799688399	0.0368885208	0.02358856757
CellOracle	SacCer_1000_150	TRANSFAC	TRUE	42	2577	0.02156567552	0.0446436585	0.03109048148
CellOracle	SacCer_1000_150	TRANSFAC	TRUE	43	2577	0.02265338881	0.04564072557	0.04578544706
CellOracle	SacCer_1000_150	TRANSFAC	TRUE	44	2577	0.02115114165	0.04234168625	0.03173810315
CellOracle	SacCer_1000_150	TRANSFAC	TRUE	45	2577	0.02084367781	0.04305413571	0.04031546602
CellOracle	SacCer_1000_150	TRANSFAC	TRUE	46	2577	0.02067587561	0.04236548101	0.03711001117
CellOracle	SacCer_1000_150	TRANSFAC	TRUE	47	2577	0.02018570349	0.04120900402	0.03689990587
CellOracle	SacCer_1000_150	TRANSFAC	TRUE	48	2577	0.01981608777	0.04068097945	0.03712378081
CellOracle	SacCer_1000_150	TRANSFAC	TRUE	49	2577	0.02048367778	0.04242606124	0.03912716774
CellOracle	SacCer_1000_150	TRANSFAC	TRUE	50	2577	0.02072384057	0.0426997087	0.03523500721
CellOracle	SacCer_1000_150	TRANSFAC	TRUE	51	2577	0.02266047712	0.05104408353	0.04929284865
CellOracle	SacCer_200_50	TRANSFAC	TRUE	42	2577	0.02025323493	0.04181319521	0.03109048148
CellOracle	SacCer_200_50	TRANSFAC	TRUE	43	2577	0.02029202094	0.04122464354	0.04578544706
CellOracle	SacCer_200_50	TRANSFAC	TRUE	44	2577	0.02327909179	0.05109034268	0.03852624163
CellOracle	SacCer_200_50	TRANSFAC	TRUE	45	2577	0.02007044081	0.04139186982	0.04031546602
CellOracle	SacCer_200_50	TRANSFAC	TRUE	46	2577	0.0195687274	0.04036618889	0.03711001117
CellOracle	SacCer_200_50	TRANSFAC	TRUE	47	2577	0.02131241075	0.05525606469	0.04162522166
CellOracle	SacCer_200_50	TRANSFAC	TRUE	48	2577	0.01987548916	0.04062841811	0.03712378081
CellOracle	SacCer_200_50	TRANSFAC	TRUE	49	2577	0.02065207699	0.04241817173	0.03912716774
CellOracle	SacCer_200_50	TRANSFAC	TRUE	50	2577	0.02000912506	0.04169911729	0.03523500721
CellOracle	SacCer_200_50	TRANSFAC	TRUE	51	2577	0.02029620832	0.04141746395	0.04176824179
YEASTRACT	NA	NA	FALSE	42	2577	0.2329544988	0.3312101911	0.3435109047
YEASTRACT	NA	NA	FALSE	43	2577	0.165420995	0.2606837607	0.2843599322
YEASTRACT	NA	NA	FALSE	44	2577	0.2446303662	0.3523316062	0.3876805279
YEASTRACT	NA	NA	FALSE	45	2577	0.1775682936	0.2844243792	0.306863267
YEASTRACT	NA	NA	FALSE	46	2577	0.2522419	0.3416856492	0.3646069209
YEASTRACT	NA	NA	FALSE	47	2577	0.228586662	0.325	0.3543583393
YEASTRACT	NA	NA	FALSE	48	2577	0.2313029206	0.3698630137	0.3820921748
YEASTRACT	NA	NA	FALSE	49	2577	0.2228818487	0.3524229075	0.3578936149
YEASTRACT	NA	NA	FALSE	50	2577	0.2146107892	0.3044397463	0.3312585584
YEASTRACT	NA	NA	FALSE	51	2577	0.2342008842	0.3357664234	0.3479226916
YEASTRACT	NA	NA	TRUE	42	2577	0.01908433396	0.03870471105	0.005656112261
YEASTRACT	NA	NA	TRUE	43	2577	0.01838936452	0.03688537829	0.01218742562
YEASTRACT	NA	NA	TRUE	44	2577	0.01884843478	0.03820224719	0.02078826816
YEASTRACT	NA	NA	TRUE	45	2577	0.01788627025	0.03620690235	0.00717230455
YEASTRACT	NA	NA	TRUE	46	2577	0.0184109036	0.03672562954	0.01593509926
YEASTRACT	NA	NA	TRUE	47	2577	0.01867632664	0.03778178327	0.006964189532
YEASTRACT	NA	NA	TRUE	48	2577	0.01799384433	0.03529993738	0.01386919237
YEASTRACT	NA	NA	TRUE	49	2577	0.0184567647	0.03664338537	0.01157432657
YEASTRACT	NA	NA	TRUE	50	2577	0.01908008146	0.03862074939	0.009334036511
YEASTRACT	NA	NA	TRUE	51	2577	0.01565850179	0.03155329904	0.006769617551
Union	SacCer_200_50	CISBP	FALSE	42	2577	0.1212491863	0.2033898305	0.2327623974
Union	SacCer_200_50	CISBP	FALSE	43	2577	0.1793737603	0.2889908257	0.3055860097
Union	SacCer_200_50	CISBP	FALSE	44	2577	0.1638526759	0.2604856512	0.2676644393
Union	SacCer_200_50	CISBP	FALSE	45	2577	0.135899473	0.2256410256	0.2706842364
Union	SacCer_200_50	CISBP	FALSE	46	2577	0.1662057005	0.2757009346	0.2820135557
Union	SacCer_200_50	CISBP	FALSE	47	2577	0.1243595504	0.2141414141	0.2339856305
Union	SacCer_200_50	CISBP	FALSE	48	2577	0.1237629263	0.2338709677	0.2418257007
Union	SacCer_200_50	CISBP	FALSE	49	2577	0.1388898318	0.2342733189	0.2414657618
Union	SacCer_200_50	CISBP	FALSE	50	2577	0.1282498189	0.2067307692	0.2276696933
Union	SacCer_200_50	CISBP	FALSE	51	2577	0.1220691502	0.2222222222	0.2232104963
Union	SacCer_200_50	CISBP	TRUE	42	2577	0.0198912965	0.03779207247	0.0319299806
Union	SacCer_200_50	CISBP	TRUE	43	2577	0.01767823705	0.03613196114	0.01218742562
Union	SacCer_200_50	CISBP	TRUE	44	2577	0.02249796936	0.03567216659	0.05998785516
Union	SacCer_200_50	CISBP	TRUE	45	2577	0.01634014369	0.03308869637	0.00717230455
Union	SacCer_200_50	CISBP	TRUE	46	2577	0.01667286694	0.03412616932	0.007226407082
Union	SacCer_200_50	CISBP	TRUE	47	2577	0.01888608221	0.03656311113	0.03137597494
Union	SacCer_200_50	CISBP	TRUE	48	2577	0.01824020657	0.03630748371	0.01607913956
Union	SacCer_200_50	CISBP	TRUE	49	2577	0.02119467555	0.03428081203	0.0586975585
Union	SacCer_200_50	CISBP	TRUE	50	2577	0.01962763114	0.03884644577	0.01520536517
Union	SacCer_200_50	CISBP	TRUE	51	2577	0.01753379422	0.03336680755	0.02545952882
Union	SacCer_200_50	JASPAR	FALSE	42	2577	0.1132820027	0.2027027027	0.230325505
Union	SacCer_200_50	JASPAR	FALSE	43	2577	0.08993579057	0.1804511278	0.1829252447
Union	SacCer_200_50	JASPAR	FALSE	44	2577	0.1378999328	0.2276029056	0.2569377131
Union	SacCer_200_50	JASPAR	FALSE	45	2577	0.09307721636	0.1678657074	0.1932804952
Union	SacCer_200_50	JASPAR	FALSE	46	2577	0.1115919415	0.2040816327	0.2399992165
Union	SacCer_200_50	JASPAR	FALSE	47	2577	0.1037508358	0.1968503937	0.2209257268
Union	SacCer_200_50	JASPAR	FALSE	48	2577	0.09999216737	0.1945701357	0.2114940849
Union	SacCer_200_50	JASPAR	FALSE	49	2577	0.08807903354	0.1765834933	0.1879332924
Union	SacCer_200_50	JASPAR	FALSE	50	2577	0.09623359356	0.1801385681	0.2104960838
Union	SacCer_200_50	JASPAR	FALSE	51	2577	0.08354520812	0.1609589041	0.1711796956
Union	SacCer_200_50	JASPAR	TRUE	42	2577	0.03274589732	0.05797101449	0.08531840294
Union	SacCer_200_50	JASPAR	TRUE	43	2577	0.0203826325	0.04183006536	0.02522475104
Union	SacCer_200_50	JASPAR	TRUE	44	2577	0.02815273724	0.04863221884	0.07813202388
Union	SacCer_200_50	JASPAR	TRUE	45	2577	0.01908109419	0.0355787138	0.04165603224
Union	SacCer_200_50	JASPAR	TRUE	46	2577	0.01927959731	0.03931203931	0.0389974206
Union	SacCer_200_50	JASPAR	TRUE	47	2577	0.02092204638	0.0360842517	0.06295777814
Union	SacCer_200_50	JASPAR	TRUE	48	2577	0.01876421552	0.03576804891	0.02990346156
Union	SacCer_200_50	JASPAR	TRUE	49	2577	0.02231212544	0.03611312073	0.0586975585
Union	SacCer_200_50	JASPAR	TRUE	50	2577	0.02136954256	0.04288499025	0.03038932586
Union	SacCer_200_50	JASPAR	TRUE	51	2577	0.01836677103	0.04060913706	0.03955871589
Union	SacCer_200_50	TRANSFAC	FALSE	42	2577	0.1334677478	0.2404580153	0.2417064266
Union	SacCer_200_50	TRANSFAC	FALSE	43	2577	0.1743514047	0.2835820896	0.3001232844
Union	SacCer_200_50	TRANSFAC	FALSE	44	2577	0.179142664	0.2864450128	0.3066618967
Union	SacCer_200_50	TRANSFAC	FALSE	45	2577	0.1127881504	0.2152466368	0.228499558
Union	SacCer_200_50	TRANSFAC	FALSE	46	2577	0.1461816144	0.2339832869	0.2770041205
Union	SacCer_200_50	TRANSFAC	FALSE	47	2577	0.128999541	0.2382022472	0.2578596244
Union	SacCer_200_50	TRANSFAC	FALSE	48	2577	0.1374000301	0.2514285714	0.2430556206
Union	SacCer_200_50	TRANSFAC	FALSE	49	2577	0.1273004766	0.2401960784	0.2572720277
Union	SacCer_200_50	TRANSFAC	FALSE	50	2577	0.1184336079	0.2068965517	0.225111244
Union	SacCer_200_50	TRANSFAC	FALSE	51	2577	0.1317547732	0.2276029056	0.2425688516
Union	SacCer_200_50	TRANSFAC	TRUE	42	2577	0.03053413737	0.04265402844	0.08520407158
Union	SacCer_200_50	TRANSFAC	TRUE	43	2577	0.01868624594	0.0364669542	0.02067151213
Union	SacCer_200_50	TRANSFAC	TRUE	44	2577	0.02339358643	0.05934718101	0.06998090951
Union	SacCer_200_50	TRANSFAC	TRUE	45	2577	0.01926712438	0.03747316476	0.02494963474
Union	SacCer_200_50	TRANSFAC	TRUE	46	2577	0.02030172346	0.04409448819	0.02872983346
Union	SacCer_200_50	TRANSFAC	TRUE	47	2577	0.01990142813	0.03805335987	0.02557672671
Union	SacCer_200_50	TRANSFAC	TRUE	48	2577	0.01688692111	0.0335018968	0.02469009769
Union	SacCer_200_50	TRANSFAC	TRUE	49	2577	0.02144246577	0.03561402525	0.0586975585
Union	SacCer_200_50	TRANSFAC	TRUE	50	2577	0.02573637165	0.04296296296	0.05922517985
Union	SacCer_200_50	TRANSFAC	TRUE	51	2577	0.02006999476	0.04587155963	0.03430932899
