## Supplemental Table 4 for "High performance single-cell gene regulatory network inference at scale: The Inferelator 3.0"

Method	Transformation	Baseline	Model Selection	random_seed	Num_Obs	AUPR	F1	MCC
Inferelator	FTT		AMUSR	42	44343	0.1981868286	0.3205574913	0.3122162114
Inferelator	FTT		AMUSR	43	44343	0.1626336314	0.2784222738	0.2829261213
Inferelator	FTT		AMUSR	44	44343	0.1738763824	0.2972972973	0.2883685676
Inferelator	FTT		AMUSR	45	44343	0.2060131455	0.3054892601	0.322203734
Inferelator	FTT		AMUSR	46	44343	0.1973561095	0.2925659472	0.3095659676
Inferelator	FTT		AMUSR	47	44343	0.2373620491	0.3504761905	0.3581878593
Inferelator	FTT		AMUSR	48	44343	0.1915495081	0.2958579882	0.300223775
Inferelator	FTT		AMUSR	49	44343	0.1744527142	0.2775800712	0.2690822491
Inferelator	FTT		AMUSR	50	44343	0.2086800952	0.3261802575	0.3286245516
Inferelator	FTT		AMUSR	51	44343	0.2055146578	0.3347107438	0.3289023742
Inferelator	FTT	Noise	AMUSR	42	44343	0.06498800324	0.1570680628	0.151706163
Inferelator	FTT	Noise	AMUSR	43	44343	0.0786512895	0.1509433962	0.1823399188
Inferelator	FTT	Noise	AMUSR	44	44343	0.07854518306	0.1611570248	0.1730852333
Inferelator	FTT	Noise	AMUSR	45	44343	0.07794035764	0.16	0.1643579718
Inferelator	FTT	Noise	AMUSR	46	44343	0.09576783759	0.1740740741	0.1837342738
Inferelator	FTT	Noise	AMUSR	47	44343	0.1195451636	0.2126582278	0.2475962582
Inferelator	FTT	Noise	AMUSR	48	44343	0.06374017666	0.1441717791	0.1544798541
Inferelator	FTT	Noise	AMUSR	49	44343	0.06508819252	0.1517706577	0.1542107435
Inferelator	FTT	Noise	AMUSR	50	44343	0.1020763604	0.1955555556	0.2023024029
Inferelator	FTT	Noise	AMUSR	51	44343	0.09770497136	0.1931589537	0.1904282985
Inferelator	FTT	Shuffle	AMUSR	42	44343	0.02077635253	0.04539264639	0.03794863711
Inferelator	FTT	Shuffle	AMUSR	43	44343	0.01999075522	0.04755944931	0.03658911264
Inferelator	FTT	Shuffle	AMUSR	44	44343	0.02069393098	0.05206999573	0.04571403892
Inferelator	FTT	Shuffle	AMUSR	45	44343	0.01861553821	0.04559088182	0.03181629909
Inferelator	FTT	Shuffle	AMUSR	46	44343	0.0239933184	0.06159110351	0.06132488786
Inferelator	FTT	Shuffle	AMUSR	47	44343	0.02613451813	0.07488986784	0.06229182419
Inferelator	FTT	Shuffle	AMUSR	48	44343	0.02393342925	0.06618962433	0.0523428921
Inferelator	FTT	Shuffle	AMUSR	49	44343	0.02565227816	0.0733197556	0.05972201995
Inferelator	FTT	Shuffle	AMUSR	50	44343	0.02426910127	0.06330365974	0.05326842257
Inferelator	FTT	Shuffle	AMUSR	51	44343	0.01936250549	0.05714285714	0.04239973215
Scenic	Log1p		GRNBOOST2	42	44343	0.02816237282	0.04424010339	0.0654155948
Scenic	Log1p		GRNBOOST2	43	44343	0.01914956282	0.03736772221	0.01901082527
Scenic	Log1p		GRNBOOST2	44	44343	0.01846860425	0.03559319178	0.02871389123
Scenic	Log1p		GRNBOOST2	45	44343	0.01934972953	0.03773293295	0.01233475787
Scenic	Log1p		GRNBOOST2	46	44343	0.02108250844	0.03952361822	0.04196640666
Scenic	Log1p		GRNBOOST2	47	44343	0.02585594563	0.040986792	0.0586975585
Scenic	Log1p		GRNBOOST2	48	44343	0.02091660194	0.03833273411	0.05133387177
Scenic	Log1p		GRNBOOST2	49	44343	0.02326310777	0.04352051105	0.04277547481
Scenic	Log1p		GRNBOOST2	50	44343	0.02075175474	0.04073985314	0.007971528376
Scenic	Log1p		GRNBOOST2	51	44343	0.02003658248	0.03559201121	0.05282006946
Scenic	Log1p	Noise	GRNBOOST2	42	44343	0.02200283131	0.04325277132	-0.001413938902
Scenic	Log1p	Noise	GRNBOOST2	43	44343	0.01882101738	0.03703466144	0.007914537654
Scenic	Log1p	Noise	GRNBOOST2	44	44343	0.01778616842	0.03502289079	0.004129175562
Scenic	Log1p	Noise	GRNBOOST2	45	44343	0.01874874088	0.03683616789	0.01132361673
Scenic	Log1p	Noise	GRNBOOST2	46	44343	0.01893831611	0.03720113721	0.01142426982
Scenic	Log1p	Noise	GRNBOOST2	47	44343	0.01988157967	0.03905287359	0.003898002656
Scenic	Log1p	Noise	GRNBOOST2	48	44343	0.01884073602	0.03708545418	0.005353063668
Scenic	Log1p	Noise	GRNBOOST2	49	44343	0.02139864253	0.04220076809	-0.0008736210309
Scenic	Log1p	Noise	GRNBOOST2	50	44343	0.02097512401	0.04117142577	0.007971528376
Scenic	Log1p	Noise	GRNBOOST2	51	44343	0.01740369076	0.03432438677	0.00506326962
Scenic	Log1p	Shuffle	GRNBOOST2	42	44343	2.18E-02	0.04284660044	-0.002008417345
Scenic	Log1p	Shuffle	GRNBOOST2	43	44343	0.01885217356	0.03709532002	0.007914537654
Scenic	Log1p	Shuffle	GRNBOOST2	44	44343	0.01783759676	0.03512323099	0.004129175562
Scenic	Log1p	Shuffle	GRNBOOST2	45	44343	0.01881981827	0.0369736041	0.01132361673
Scenic	Log1p	Shuffle	GRNBOOST2	46	44343	0.01909778427	0.03750933344	0.01142426982
Scenic	Log1p	Shuffle	GRNBOOST2	47	44343	0.02006481309	0.03940748541	0.003898002656
Scenic	Log1p	Shuffle	GRNBOOST2	48	44343	0.01880951343	0.0370244809	0.005353063668
Scenic	Log1p	Shuffle	GRNBOOST2	49	44343	0.02150656096	0.04241252895	0.000506758854
Scenic	Log1p	Shuffle	GRNBOOST2	50	44343	0.02104782759	0.04131185533	0.007971528376
Scenic	Log1p	Shuffle	GRNBOOST2	51	44343	0.01738488479	0.0342873954	0.00506326962
CellOracle	Log1p			42	44343	0.03241271134	0.09821428571	0
CellOracle	Log1p			43	44343	0.03532210695	0.1272189349	0
CellOracle	Log1p			44	44343	0.03394042682	0.125	0
CellOracle	Log1p			45	44343	0.0379343611	0.1418020679	0
CellOracle	Log1p			46	44343	0.037085643	0.1240768095	0
CellOracle	Log1p			47	44343	0.03824342676	0.1374269006	0
CellOracle	Log1p			48	44343	0.0421966878	0.1376281113	0
CellOracle	Log1p			49	44343	0.0356714555	0.1325115562	0
CellOracle	Log1p			50	44343	0.03464104905	0.1323076923	0
CellOracle	Log1p			51	44343	0.03554108869	0.1349325337	0
CellOracle	Log1p	Noise		42	44343	0.03241271134	0.09821428571	0
CellOracle	Log1p	Noise		43	44343	0.03532210695	0.1272189349	0
CellOracle	Log1p	Noise		44	44343	0.03394042682	0.125	0
CellOracle	Log1p	Noise		45	44343	0.0379343611	0.1418020679	0
CellOracle	Log1p	Noise		46	44343	0.037085643	0.1240768095	0
CellOracle	Log1p	Noise		47	44343	0.03824342676	0.1374269006	0
CellOracle	Log1p	Noise		48	44343	0.0421966878	0.1376281113	0
CellOracle	Log1p	Noise		49	44343	0.0356714555	0.1325115562	0
CellOracle	Log1p	Noise		50	44343	0.03464104905	0.1323076923	0
CellOracle	Log1p	Noise		51	44343	0.03554108869	0.1349325337	0
CellOracle	Log1p	Shuffle		42	44343	0.03241271134	0.09821428571	0
CellOracle	Log1p	Shuffle		43	44343	0.03532210695	0.1272189349	0
CellOracle	Log1p	Shuffle		44	44343	0.03394042682	0.125	0
CellOracle	Log1p	Shuffle		45	44343	0.0379343611	0.1418020679	0
CellOracle	Log1p	Shuffle		46	44343	0.037085643	0.1240768095	0
CellOracle	Log1p	Shuffle		47	44343	0.03824342676	0.1374269006	0
CellOracle	Log1p	Shuffle		48	44343	0.0421966878	0.1376281113	0
CellOracle	Log1p	Shuffle		49	44343	0.0356714555	0.1325115562	0
CellOracle	Log1p	Shuffle		50	44343	0.03464104905	0.1323076923	0
CellOracle	Log1p	Shuffle		51	44343	0.03554108869	0.1349325337	0
