## Supplemental Table 5 for "High performance single-cell gene regulatory network inference at scale: The Inferelator 3.0"

Method	Model_Selection	Parallelization	Ratio	Seed	Num_Cells	Time	Memory
Inferelator	BBSR	Dask	0.005	42	723	982.646	2347
Inferelator	BBSR	Dask	0.005	43	723	1018.467	2558
Inferelator	BBSR	Dask	0.005	44	723	1022.5	2673
Inferelator	BBSR	Dask	0.005	45	723	1023.485	3052
Inferelator	BBSR	Dask	0.005	46	723	1024.468	3124
Inferelator	BBSR	Dask	0.005	47	723	1027.468	3256
Inferelator	BBSR	Dask	0.005	48	723	1017.458	3345
Inferelator	BBSR	Dask	0.005	49	723	1000.429	3391
Inferelator	BBSR	Dask	0.005	50	723	1006.452	3509
Inferelator	BBSR	Dask	0.005	51	723	1005.424	3545
Inferelator	BBSR	Dask	0.01	42	1446	1017.487	3794
Inferelator	BBSR	Dask	0.01	43	1446	1018.443	3901
Inferelator	BBSR	Dask	0.01	44	1446	1039.571	3946
Inferelator	BBSR	Dask	0.01	45	1446	1022.583	4195
Inferelator	BBSR	Dask	0.01	46	1446	1021.53	4136
Inferelator	BBSR	Dask	0.01	47	1446	1025.548	4422
Inferelator	BBSR	Dask	0.01	48	1446	1030.546	4298
Inferelator	BBSR	Dask	0.01	49	1446	1028.557	4588
Inferelator	BBSR	Dask	0.01	50	1446	1041.533	4667
Inferelator	BBSR	Dask	0.01	51	1446	1044.588	4606
Inferelator	BBSR	Dask	0.1	42	14463	1116.639	5663
Inferelator	BBSR	Dask	0.1	43	14463	1109.688	5830
Inferelator	BBSR	Dask	0.1	44	14463	1110.679	5905
Inferelator	BBSR	Dask	0.1	45	14463	1113.693	5941
Inferelator	BBSR	Dask	0.1	46	14463	1133.699	6016
Inferelator	BBSR	Dask	0.1	47	14463	1130.709	6148
Inferelator	BBSR	Dask	0.1	48	14463	1123.702	6225
Inferelator	BBSR	Dask	0.1	49	14463	1126.687	6302
Inferelator	BBSR	Dask	0.1	50	14463	1125.695	6333
Inferelator	BBSR	Dask	0.1	51	14463	1128.728	6412
Inferelator	BBSR	Dask	1	42	144632	3732.692	16791
Inferelator	BBSR	Dask	1	43	144632	3798.915	18173
Inferelator	BBSR	Dask	1	44	144632	3818.964	18137
Inferelator	BBSR	Dask	1	45	144632	3842.037	18114
Inferelator	BBSR	Dask	1	46	144632	3848.876	18326
Inferelator	BBSR	Dask	1	47	144632	3882.104	18515
Inferelator	BBSR	Dask	1	48	144632	3883.173	18694
Inferelator	BBSR	Dask	1	49	144632	3895.985
Inferelator	BBSR	Dask	1	50	144632	3852.981
Inferelator	BBSR	Dask	1	51	144632	3833.201
Inferelator	StARS-LASSO	Dask	0.005	42	723	240.589	1272
Inferelator	StARS-LASSO	Dask	0.005	43	723	221.362	1306
Inferelator	StARS-LASSO	Dask	0.005	44	723	235.401	1404
Inferelator	StARS-LASSO	Dask	0.005	45	723	236.382	1442
Inferelator	StARS-LASSO	Dask	0.005	46	723	237.382	1508
Inferelator	StARS-LASSO	Dask	0.005	47	723	237.377	1590
Inferelator	StARS-LASSO	Dask	0.005	48	723	241.377	1669
Inferelator	StARS-LASSO	Dask	0.005	49	723	247.394	1728
Inferelator	StARS-LASSO	Dask	0.005	50	723	245.387	1996
Inferelator	StARS-LASSO	Dask	0.005	51	723	238.374	2099
Inferelator	StARS-LASSO	Dask	0.01	42	1446	256.406	2171
Inferelator	StARS-LASSO	Dask	0.01	43	1446	254.401	2282
Inferelator	StARS-LASSO	Dask	0.01	44	1446	253.394	2369
Inferelator	StARS-LASSO	Dask	0.01	45	1446	254.391	2494
Inferelator	StARS-LASSO	Dask	0.01	46	1446	251.404	2596
Inferelator	StARS-LASSO	Dask	0.01	47	1446	250.399	2694
Inferelator	StARS-LASSO	Dask	0.01	48	1446	251.401	2786
Inferelator	StARS-LASSO	Dask	0.01	49	1446	245.396	2878
Inferelator	StARS-LASSO	Dask	0.01	50	1446	251.401	3017
Inferelator	StARS-LASSO	Dask	0.01	51	1446	249.398	3123
Inferelator	StARS-LASSO	Dask	0.1	42	14463	370.744	3864
Inferelator	StARS-LASSO	Dask	0.1	43	14463	370.578	3885
Inferelator	StARS-LASSO	Dask	0.1	44	14463	365.57	4115
Inferelator	StARS-LASSO	Dask	0.1	45	14463	368.589	4231
Inferelator	StARS-LASSO	Dask	0.1	46	14463	369.577	4221
Inferelator	StARS-LASSO	Dask	0.1	47	14463	373.594	4450
Inferelator	StARS-LASSO	Dask	0.1	48	14463	374.588	4442
Inferelator	StARS-LASSO	Dask	0.1	49	14463	376.585	4676
Inferelator	StARS-LASSO	Dask	0.1	50	14463	380.61	4676
Inferelator	StARS-LASSO	Dask	0.1	51	14463	381.617	4887
Inferelator	StARS-LASSO	Dask	1	42	144632	3972.803	8291
Inferelator	StARS-LASSO	Dask	1	43	144632	3979.79	8531
Inferelator	StARS-LASSO	Dask	1	44	144632	3960.806	8618
Inferelator	StARS-LASSO	Dask	1	45	144632	3968.807	8647
Inferelator	StARS-LASSO	Dask	1	46	144632	3974.797	8730
Inferelator	StARS-LASSO	Dask	1	47	144632	3974.817	8806
Inferelator	StARS-LASSO	Dask	1	48	144632	3969.799	8925
Inferelator	StARS-LASSO	Dask	1	49	144632	3974.822	9004
Inferelator	StARS-LASSO	Dask	1	50	144632	3975.765	9083
Inferelator	StARS-LASSO	Dask	1	51	144632	3973.79	9120
Inferelator	BBSR	Multiprocessing	0.005	42	723	451.689	455
Inferelator	BBSR	Multiprocessing	0.005	43	723	435.682	485
Inferelator	BBSR	Multiprocessing	0.005	44	723	437.671	542
Inferelator	BBSR	Multiprocessing	0.005	45	723	436.673	493
Inferelator	BBSR	Multiprocessing	0.005	46	723	437.675	560
Inferelator	BBSR	Multiprocessing	0.005	47	723	437.7	497
Inferelator	BBSR	Multiprocessing	0.005	48	723	433.685	494
Inferelator	BBSR	Multiprocessing	0.005	49	723	435.684	547
Inferelator	BBSR	Multiprocessing	0.005	50	723	434.695	501
Inferelator	BBSR	Multiprocessing	0.005	51	723	435.658	506
Inferelator	BBSR	Multiprocessing	0.01	42	1446	470.721	798
Inferelator	BBSR	Multiprocessing	0.01	43	1446	472.722	857
Inferelator	BBSR	Multiprocessing	0.01	44	1446	470.733	721
Inferelator	BBSR	Multiprocessing	0.01	45	1446	473.643	636
Inferelator	BBSR	Multiprocessing	0.01	46	1446	480.755	844
Inferelator	BBSR	Multiprocessing	0.01	47	1446	472.739	826
Inferelator	BBSR	Multiprocessing	0.01	48	1446	471.733	640
Inferelator	BBSR	Multiprocessing	0.01	49	1446	472.735	647
Inferelator	BBSR	Multiprocessing	0.01	50	1446	474.739	632
Inferelator	BBSR	Multiprocessing	0.01	51	1446	468.737	633
Inferelator	BBSR	Multiprocessing	0.1	42	14463	1048.776	1157
Inferelator	BBSR	Multiprocessing	0.1	43	14463	1046.728	1156
Inferelator	BBSR	Multiprocessing	0.1	44	14463	1045.716	1164
Inferelator	BBSR	Multiprocessing	0.1	45	14463	1040.728	1160
Inferelator	BBSR	Multiprocessing	0.1	46	14463	1036.717	1222
Inferelator	BBSR	Multiprocessing	0.1	47	14463	1035.718	1165
Inferelator	BBSR	Multiprocessing	0.1	48	14463	1037.755	1159
Inferelator	BBSR	Multiprocessing	0.1	49	14463	1057.762	1218
Inferelator	BBSR	Multiprocessing	0.1	50	14463	1032.69	1228
Inferelator	BBSR	Multiprocessing	0.1	51	14463	1040.746	1166
Inferelator	BBSR	Multiprocessing	1	42	144632	15819.018	6547
Inferelator	BBSR	Multiprocessing	1	43	144632	15961.5	6507
Inferelator	BBSR	Multiprocessing	1	44	144632	16005.006	6565
Inferelator	BBSR	Multiprocessing	1	45	144632	15989.408	6513
Inferelator	BBSR	Multiprocessing	1	46	144632	15896.801	6572
Inferelator	BBSR	Multiprocessing	1	47	144632	15827.855	6520
Inferelator	BBSR	Multiprocessing	1	48	144632	15899.508	6567
Inferelator	BBSR	Multiprocessing	1	49	144632	15960.688	6576
Inferelator	BBSR	Multiprocessing	1	50	144632	15918.228	6518
Inferelator	BBSR	Multiprocessing	1	51	144632	15872.9
Inferelator	StARS-LASSO	Multiprocessing	0.005	42	723	519.817	435
Inferelator	StARS-LASSO	Multiprocessing	0.005	43	723	470.784	548
Inferelator	StARS-LASSO	Multiprocessing	0.005	44	723	471.787	646
Inferelator	StARS-LASSO	Multiprocessing	0.005	45	723	467.729	640
Inferelator	StARS-LASSO	Multiprocessing	0.005	46	723	463.779	653
Inferelator	StARS-LASSO	Multiprocessing	0.005	47	723	483.755	671
Inferelator	StARS-LASSO	Multiprocessing	0.005	48	723	467.766	674
Inferelator	StARS-LASSO	Multiprocessing	0.005	49	723	467.733	760
Inferelator	StARS-LASSO	Multiprocessing	0.005	50	723	475.802	685
Inferelator	StARS-LASSO	Multiprocessing	0.005	51	723	467.698	685
Inferelator	StARS-LASSO	Multiprocessing	0.01	42	1446	598.997	746
Inferelator	StARS-LASSO	Multiprocessing	0.01	43	1446	526.902	792
Inferelator	StARS-LASSO	Multiprocessing	0.01	44	1446	641.058	755
Inferelator	StARS-LASSO	Multiprocessing	0.01	45	1446	567.896	756
Inferelator	StARS-LASSO	Multiprocessing	0.01	46	1446	635.087	816
Inferelator	StARS-LASSO	Multiprocessing	0.01	47	1446	612.006	801
Inferelator	StARS-LASSO	Multiprocessing	0.01	48	1446	539.873	816
Inferelator	StARS-LASSO	Multiprocessing	0.01	49	1446	536.883	754
Inferelator	StARS-LASSO	Multiprocessing	0.01	50	1446	645.908	801
Inferelator	StARS-LASSO	Multiprocessing	0.01	51	1446	647.996	820
Inferelator	StARS-LASSO	Multiprocessing	0.1	42	14463	1977.706	1053
Inferelator	StARS-LASSO	Multiprocessing	0.1	43	14463	1949.662	990
Inferelator	StARS-LASSO	Multiprocessing	0.1	44	14463	1951.684	991
Inferelator	StARS-LASSO	Multiprocessing	0.1	45	14463	1971.789	991
Inferelator	StARS-LASSO	Multiprocessing	0.1	46	14463	1971.838	992
Inferelator	StARS-LASSO	Multiprocessing	0.1	47	14463	1970.549	1032
Inferelator	StARS-LASSO	Multiprocessing	0.1	48	14463	1763.423	1053
Inferelator	StARS-LASSO	Multiprocessing	0.1	49	14463	1970.84	991
Inferelator	StARS-LASSO	Multiprocessing	0.1	50	14463	1966.601	992
Inferelator	StARS-LASSO	Multiprocessing	0.1	51	14463	1976.626	991
Inferelator	StARS-LASSO	Multiprocessing	1	42	144632	19373.359	3663
Inferelator	StARS-LASSO	Multiprocessing	1	43	144632	19176.496	3660
Inferelator	StARS-LASSO	Multiprocessing	1	44	144632	19266.169	3662
Inferelator	StARS-LASSO	Multiprocessing	1	45	144632	19386.03	3665
Inferelator	StARS-LASSO	Multiprocessing	1	46	144632	19289.213	3664
Inferelator	StARS-LASSO	Multiprocessing	1	47	144632	19375.407	3665
Inferelator	StARS-LASSO	Multiprocessing	1	48	144632	19471.041	3662
Inferelator	StARS-LASSO	Multiprocessing	1	49	144632	19335.5
Inferelator	StARS-LASSO	Multiprocessing	1	50	144632	19372.6
Inferelator	StARS-LASSO	Multiprocessing	1	51	144632	19412
SCENIC	GRNBOOST2	Dask	0.005	42	723	234.8
SCENIC	GRNBOOST2	Dask	0.005	43	723	213.7
SCENIC	GRNBOOST2	Dask	0.005	44	723	216.4
SCENIC	GRNBOOST2	Dask	0.005	45	723	219.4
SCENIC	GRNBOOST2	Dask	0.005	46	723	227
SCENIC	GRNBOOST2	Dask	0.005	47	723	223.9
SCENIC	GRNBOOST2	Dask	0.005	48	723	220.3
SCENIC	GRNBOOST2	Dask	0.005	49	723	227.9
SCENIC	GRNBOOST2	Dask	0.005	50	723	228.5
SCENIC	GRNBOOST2	Dask	0.005	51	723	228.8
SCENIC	GRNBOOST2	Dask	0.01	42	1446	233.6
SCENIC	GRNBOOST2	Dask	0.01	43	1446	233.1
SCENIC	GRNBOOST2	Dask	0.01	44	1446	229.5
SCENIC	GRNBOOST2	Dask	0.01	45	1446	226.3
SCENIC	GRNBOOST2	Dask	0.01	46	1446	228.6
SCENIC	GRNBOOST2	Dask	0.01	47	1446	233.2
SCENIC	GRNBOOST2	Dask	0.01	48	1446	234.8
SCENIC	GRNBOOST2	Dask	0.01	49	1446	230.9
SCENIC	GRNBOOST2	Dask	0.01	50	1446	229.2
SCENIC	GRNBOOST2	Dask	0.01	51	1446	226.9
SCENIC	GRNBOOST2	Dask	0.1	42	14463	786.5
SCENIC	GRNBOOST2	Dask	0.1	43	14463	778.5
SCENIC	GRNBOOST2	Dask	0.1	44	14463	776.5
SCENIC	GRNBOOST2	Dask	0.1	45	14463	806.9
SCENIC	GRNBOOST2	Dask	0.1	46	14463	777.4
SCENIC	GRNBOOST2	Dask	0.1	47	14463	783.7
SCENIC	GRNBOOST2	Dask	0.1	48	14463	788
SCENIC	GRNBOOST2	Dask	0.1	49	14463	805.8
SCENIC	GRNBOOST2	Dask	0.1	50	14463	805.6
SCENIC	GRNBOOST2	Dask	0.1	51	14463	795.9
SCENIC	GENIE3	Dask	1	42	144632
SCENIC	GENIE3	Dask	1	43	144632
SCENIC	GENIE3	Dask	1	44	144632
SCENIC	GENIE3	Dask	1	45	144632
SCENIC	GENIE3	Dask	1	46	144632
SCENIC	GENIE3	Dask	1	47	144632
SCENIC	GENIE3	Dask	1	48	144632
SCENIC	GENIE3	Dask	1	49	144632
SCENIC	GENIE3	Dask	1	50	144632
SCENIC	GENIE3	Dask	1	51	144632
SCENIC	GENIE3	Dask	0.005	42	723	754.3
SCENIC	GENIE3	Dask	0.005	43	723	600.2
SCENIC	GENIE3	Dask	0.005	44	723	604.5
SCENIC	GENIE3	Dask	0.005	45	723	601.7
SCENIC	GENIE3	Dask	0.005	46	723	600.7
SCENIC	GENIE3	Dask	0.005	47	723	606.2
SCENIC	GENIE3	Dask	0.005	48	723	608.8
SCENIC	GENIE3	Dask	0.005	49	723	611.8
SCENIC	GENIE3	Dask	0.005	50	723	611.9
SCENIC	GENIE3	Dask	0.005	51	723	619.1
SCENIC	GENIE3	Dask	0.01	42	1446	1063.4
SCENIC	GENIE3	Dask	0.01	43	1446	1072.1
SCENIC	GENIE3	Dask	0.01	44	1446	1071.1
SCENIC	GENIE3	Dask	0.01	45	1446	1088.2
SCENIC	GENIE3	Dask	0.01	46	1446	1083.6
SCENIC	GENIE3	Dask	0.01	47	1446	1079.8
SCENIC	GENIE3	Dask	0.01	48	1446	1086.1
SCENIC	GENIE3	Dask	0.01	49	1446	1085.9
SCENIC	GENIE3	Dask	0.01	50	1446	1095.6
SCENIC	GENIE3	Dask	0.01	51	1446	1117.8
SCENIC	GENIE3	Dask	0.1	42	14463	16641.6
SCENIC	GENIE3	Dask	0.1	43	14463	16835.6
SCENIC	GENIE3	Dask	0.1	44	14463	17058.6
SCENIC	GENIE3	Dask	0.1	45	14463	17026.7
SCENIC	GENIE3	Dask	0.1	46	14463	15083.1
SCENIC	GENIE3	Dask	0.1	47	14463	15101.6
SCENIC	GENIE3	Dask	0.1	48	14463	15116.8
SCENIC	GENIE3	Dask	0.1	49	14463	15118.4
SCENIC	GENIE3	Dask	0.1	50	14463	15348.9
SCENIC	GENIE3	Dask	0.1	51	14463
SCENIC	GENIE3	Dask	1	42	144632
SCENIC	GENIE3	Dask	1	43	144632
SCENIC	GENIE3	Dask	1	44	144632
SCENIC	GENIE3	Dask	1	45	144632
SCENIC	GENIE3	Dask	1	46	144632
SCENIC	GENIE3	Dask	1	47	144632
SCENIC	GENIE3	Dask	1	48	144632
SCENIC	GENIE3	Dask	1	49	144632
SCENIC	GENIE3	Dask	1	50	144632
SCENIC	GENIE3	Dask	1	51	144632
