## Supplemental Table 6 for "High performance single-cell gene regulatory network inference at scale: The Inferelator 3.0"

Method	Prior_Noise	random_seed	Shuffle	Value	Num_Obs	AUPR	F1	MCC
SCENIC	0	42	FALSE		44343	0.08349572099	0.1575262544	0.2014109921
SCENIC	0	43	FALSE		44343	0.08847759584	0.168771527	0.2115632274
SCENIC	0	44	FALSE		44343	0.08697848435	0.1756373938	0.2132526476
SCENIC	0	45	FALSE		44343	0.08740784085	0.1665702718	0.2092242433
SCENIC	0	46	FALSE		44343	0.08517380233	0.1572769953	0.2043379613
SCENIC	0	47	FALSE		44343	0.0827893272	0.155011655	0.2003604726
SCENIC	0	48	FALSE		44343	0.08848236483	0.1668597914	0.2116369369
SCENIC	0	49	FALSE		44343	0.08974330605	0.168591224	0.2122185907
SCENIC	0	50	FALSE		44343	0.08610563835	0.170525127	0.2070088635
SCENIC	0	51	FALSE		44343	0.08412815649	0.1600928074	0.2046556853
SCENIC	0.01	42	FALSE		44343	0.08040274695	0.1630558723	0.1983556118
SCENIC	0.01	43	FALSE		44343	0.09189407619	0.1709695927	0.220649013
SCENIC	0.01	44	FALSE		44343	0.09277043564	0.1850613155	0.2210871663
SCENIC	0.01	45	FALSE		44343	0.09109584629	0.1820187534	0.2169503944
SCENIC	0.01	46	FALSE		44343	0.07287453394	0.1581858407	0.1886419
SCENIC	0.01	47	FALSE		44343	0.09273970703	0.1772009029	0.2212680258
SCENIC	0.01	48	FALSE		44343	0.08553904759	0.1737686774	0.2112513133
SCENIC	0.01	49	FALSE		44343	0.09290794409	0.1748878924	0.2133337888
SCENIC	0.01	50	FALSE		44343	0.09074621885	0.1790055249	0.2117954422
SCENIC	0.01	51	FALSE		44343	0.0787504811	0.1507009346	0.1975244908
SCENIC	0.025	42	FALSE		44343	0.07791627269	0.1500295334	0.2008107855
SCENIC	0.025	43	FALSE		44343	0.09418543098	0.1756601607	0.2263407879
SCENIC	0.025	44	FALSE		44343	0.08362813214	0.1692825112	0.204289378
SCENIC	0.025	45	FALSE		44343	0.07965560144	0.1581073283	0.201597996
SCENIC	0.025	46	FALSE		44343	0.07299224964	0.1543661972	0.190961574
SCENIC	0.025	47	FALSE		44343	0.07863908089	0.1531375936	0.1974178449
SCENIC	0.025	48	FALSE		44343	0.08741780209	0.166093929	0.2086360753
SCENIC	0.025	49	FALSE		44343	0.08040743988	0.1623488774	0.2017784846
SCENIC	0.025	50	FALSE		44343	0.07549677131	0.1524459613	0.1919543492
SCENIC	0.025	51	FALSE		44343	0.07963977495	0.1585437463	0.2087287966
SCENIC	0.05	42	FALSE		44343	0.07791627269	0.1500295334	0.2008107855
SCENIC	0.05	43	FALSE		44343	0.09418543098	0.1756601607	0.2263407879
SCENIC	0.05	44	FALSE		44343	0.08362813214	0.1692825112	0.204289378
SCENIC	0.05	45	FALSE		44343	0.07965560144	0.1581073283	0.201597996
SCENIC	0.05	46	FALSE		44343	0.07299224964	0.1543661972	0.190961574
SCENIC	0.05	47	FALSE		44343	0.07863908089	0.1531375936	0.1974178449
SCENIC	0.05	48	FALSE		44343	0.08741780209	0.166093929	0.2086360753
SCENIC	0.05	49	FALSE		44343	0.08040743988	0.1623488774	0.2017784846
SCENIC	0.05	50	FALSE		44343	0.07549677131	0.1524459613	0.1919543492
SCENIC	0.05	51	FALSE		44343	0.07963977495	0.1585437463	0.2087287966
SCENIC	0.1	42	FALSE		44343	0.06855311482	0.1365269461	0.1857524395
SCENIC	0.1	43	FALSE		44343	0.06987932585	0.1393686718	0.1880032226
SCENIC	0.1	44	FALSE		44343	0.02962521701	0.03953792091	0.08992626308
SCENIC	0.1	45	FALSE		44343	0.0633202283	0.1410934744	0.1826006623
SCENIC	0.1	46	FALSE		44343	0.02398059604	0.03825232984	0.06680960011
SCENIC	0.1	47	FALSE		44343	0.07111801486	0.1330868762	0.1902755097
SCENIC	0.1	48	FALSE		44343	0.02656982731	0.03975895358	0.06358387608
SCENIC	0.1	49	FALSE		44343	0.06266530599	0.1204671174	0.1770001195
SCENIC	0.1	50	FALSE		44343	0.02319560922	0.0402727836	0.0757892355
SCENIC	0.1	51	FALSE		44343	0.02499600644	0.0340786241	0.0672326974
Inferelator	0	42	FALSE		44343	0.325576988	0.4218362283	0.4265258454
Inferelator	0	43	FALSE		44343	0.3245047152	0.4196428571	0.42059938
Inferelator	0	44	FALSE		44343	0.322889953	0.4184965125	0.4280319922
Inferelator	0	45	FALSE		44343	0.3267086963	0.4207507821	0.4282487926
Inferelator	0	46	FALSE		44343	0.3242112572	0.4210526316	0.4267486696
Inferelator	0	47	FALSE		44343	0.3245654805	0.4202113947	0.4275877485
Inferelator	0	48	FALSE		44343	0.3272595202	0.4194480946	0.4243814236
Inferelator	0	49	FALSE		44343	0.3229128257	0.422786931	0.425091889
Inferelator	0	50	FALSE		44343	0.3231918611	0.4175691937	0.4221424487
Inferelator	0	51	FALSE		44343	0.3223518662	0.4166900028	0.423609554
Inferelator	0.01	42	FALSE		44343	0.2828871705	0.386545925	0.3943720653
Inferelator	0.01	43	FALSE		44343	0.2875634061	0.3819938962	0.3925516012
Inferelator	0.01	44	FALSE		44343	0.2907312931	0.3875545852	0.3898510868
Inferelator	0.01	45	FALSE		44343	0.294993122	0.3889724311	0.3971671068
Inferelator	0.01	46	FALSE		44343	0.296959908	0.3801254221	0.3957120174
Inferelator	0.01	47	FALSE		44343	0.3076967874	0.3973476154	0.4077419584
Inferelator	0.01	48	FALSE		44343	0.2911271888	0.392195122	0.4019592442
Inferelator	0.01	49	FALSE		44343	0.2988226572	0.3927691044	0.4064752262
Inferelator	0.01	50	FALSE		44343	0.2971892194	0.3917473255	0.3984595793
Inferelator	0.01	51	FALSE		44343	0.2969186256	0.3942782835	0.4009856356
Inferelator	0.025	42	FALSE		44343	0.2853643412	0.3528057554	0.3543845446
Inferelator	0.025	43	FALSE		44343	0.2851319556	0.3454425363	0.3547668488
Inferelator	0.025	44	FALSE		44343	0.2832417257	0.3516042781	0.3552746606
Inferelator	0.025	45	FALSE		44343	0.2823581307	0.3396319018	0.3548627002
Inferelator	0.025	46	FALSE		44343	0.2817753785	0.3460334029	0.3551323017
Inferelator	0.025	47	FALSE		44343	0.2925416237	0.3506017792	0.3628475428
Inferelator	0.025	48	FALSE		44343	0.2637084644	0.3421468927	0.3574119927
Inferelator	0.025	49	FALSE		44343	0.2721238456	0.338322642	0.353457361
Inferelator	0.025	50	FALSE		44343	0.2811482129	0.3471910112	0.3532461699
Inferelator	0.025	51	FALSE		44343	0.2786309533	0.343305257	0.3540678991
Inferelator	0.05	42	FALSE		44343	0.2735557705	0.3340757238	0.3252093804
Inferelator	0.05	43	FALSE		44343	0.2828172837	0.3408683172	0.3316501314
Inferelator	0.05	44	FALSE		44343	0.276204976	0.339031339	0.3347072998
Inferelator	0.05	45	FALSE		44343	0.2773875976	0.3383822108	0.3324425966
Inferelator	0.05	46	FALSE		44343	0.2761027	0.3353159851	0.3271709733
Inferelator	0.05	47	FALSE		44343	0.2875214472	0.340687865	0.3315409159
Inferelator	0.05	48	FALSE		44343	0.258328605	0.3175528041	0.3095729694
Inferelator	0.05	49	FALSE		44343	0.266845864	0.3193973635	0.3141614059
Inferelator	0.05	50	FALSE		44343	0.272718907	0.3351489907	0.3261457567
Inferelator	0.05	51	FALSE		44343	0.2698358696	0.3231320651	0.3207198303
Inferelator	0.1	42	FALSE		44343	0.2492361157	0.3325958702	0.3270653232
Inferelator	0.1	43	FALSE		44343	0.24899391	0.3293925805	0.3244748653
Inferelator	0.1	44	FALSE		44343	0.2600197655	0.3343261355	0.331379698
Inferelator	0.1	45	FALSE		44343	0.252308292	0.3190546529	0.310694557
Inferelator	0.1	46	FALSE		44343	0.2668043444	0.3390684012	0.3410003298
Inferelator	0.1	47	FALSE		44343	0.2429325366	0.327517843	0.3208973158
Inferelator	0.1	48	FALSE		44343	0.2414543357	0.3256473927	0.3179854995
Inferelator	0.1	49	FALSE		44343	0.2521455268	0.3262578616	0.3196553093
Inferelator	0.1	50	FALSE		44343	0.263668011	0.3512304251	0.3425616401
Inferelator	0.1	51	FALSE		44343	0.2492264831	0.3346470799	0.3249721015
CellOracle	0	42	FALSE		44343	0.4677316906	0.4731875719	0.5212060521
CellOracle	0	43	FALSE		44343	0.4677386474	0.4731875719	0.5212060521
CellOracle	0	44	FALSE		44343	0.4677433826	0.4731875719	0.5212060521
CellOracle	0	45	FALSE		44343	0.4677417281	0.4731875719	0.5212060521
CellOracle	0	46	FALSE		44343	0.4677407574	0.4731875719	0.5212060521
CellOracle	0	47	FALSE		44343	0.4677404217	0.4731875719	0.5212060521
CellOracle	0	48	FALSE		44343	0.4677412593	0.4731875719	0.5212060521
CellOracle	0	49	FALSE		44343	0.4677387196	0.4731875719	0.5212060521
CellOracle	0	50	FALSE		44343	0.4677369935	0.4731875719	0.5212060521
CellOracle	0	51	FALSE		44343	0.4677408994	0.4731875719	0.5212060521
CellOracle	0.01	42	FALSE		44343	0.3421985232	0.4112322187	0.4727053483
CellOracle	0.01	43	FALSE		44343	0.3447558416	0.4146812621	0.472047761
CellOracle	0.01	44	FALSE		44343	0.3421010461	0.4138389887	0.4718135184
CellOracle	0.01	45	FALSE		44343	0.3411716222	0.4086108855	0.4715831266
CellOracle	0.01	46	FALSE		44343	0.3468443651	0.4142259414	0.4722848167
CellOracle	0.01	47	FALSE		44343	0.3302769057	0.4098564084	0.4746922533
CellOracle	0.01	48	FALSE		44343	0.3436962197	0.40909998	0.4713964937
CellOracle	0.01	49	FALSE		44343	0.3373380498	0.4126031508	0.474407944
CellOracle	0.01	50	FALSE		44343	0.3483759555	0.4162895928	0.4735551391
CellOracle	0.01	51	FALSE		44343	0.3354062164	0.4117647059	0.471345992
CellOracle	0.025	42	FALSE		44343	0.2488476576	0.3443708609	0.4189480974
CellOracle	0.025	43	FALSE		44343	0.2528691566	0.3422899196	0.418576009
CellOracle	0.025	44	FALSE		44343	0.2471657439	0.3453496756	0.4180363747
CellOracle	0.025	45	FALSE		44343	0.2595357709	0.341993735	0.4168394142
CellOracle	0.025	46	FALSE		44343	0.2571404565	0.343178112	0.4168007309
CellOracle	0.025	47	FALSE		44343	0.2473126075	0.3411580595	0.4206839712
CellOracle	0.025	48	FALSE		44343	0.2548940075	0.3437940762	0.4184802634
CellOracle	0.025	49	FALSE		44343	0.2526784581	0.3447044823	0.4182447918
CellOracle	0.025	50	FALSE		44343	0.2556465503	0.3520837227	0.4215399136
CellOracle	0.025	51	FALSE		44343	0.2402375271	0.3408327737	0.4168340862
CellOracle	0.05	42	FALSE		44343	0.1886854187	0.2815519092	0.356705753
CellOracle	0.05	43	FALSE		44343	0.1995536254	0.2811184606	0.3579667144
CellOracle	0.05	44	FALSE		44343	0.1892598471	0.2788553259	0.3577797785
CellOracle	0.05	45	FALSE		44343	0.2072654557	0.2823574	0.3563086217
CellOracle	0.05	46	FALSE		44343	0.1943488074	0.279728419	0.3556632745
CellOracle	0.05	47	FALSE		44343	0.1912158586	0.2783460596	0.3584345723
CellOracle	0.05	48	FALSE		44343	0.1939867527	0.2791216971	0.3570020138
CellOracle	0.05	49	FALSE		44343	0.1947258718	0.2789473684	0.3580557081
CellOracle	0.05	50	FALSE		44343	0.1948639739	0.2763903784	0.3586743396
CellOracle	0.05	51	FALSE		44343	0.197752693	0.2797927461	0.3567047171
CellOracle	0.1	42	FALSE		44343	0.1331309546	0.2014302741	0.2850129289
CellOracle	0.1	43	FALSE		44343	0.1369736064	0.2035321367	0.2847749173
CellOracle	0.1	44	FALSE		44343	0.1340106095	0.1980609418	0.2825143202
CellOracle	0.1	45	FALSE		44343	0.1434068643	0.2069966613	0.2841637058
CellOracle	0.1	46	FALSE		44343	0.1301909008	0.2024121657	0.2800491615
CellOracle	0.1	47	FALSE		44343	0.1421854542	0.1996741224	0.2839141483
CellOracle	0.1	48	FALSE		44343	0.1380033334	0.2018714527	0.2818025545
CellOracle	0.1	49	FALSE		44343	0.1347757405	0.2038834951	0.2834706633
CellOracle	0.1	50	FALSE		44343	0.137958455	0.2040697674	0.2851496389
CellOracle	0.1	51	FALSE		44343	0.1237471273	0.192134107	0.2845273929
SCENIC	0	42	TRUE		44343	0.01907938904	0.03752587711	0.00670399266
SCENIC	0	43	TRUE		44343	0.0190945534	0.03755536091	0.00670399266
SCENIC	0	44	TRUE		44343	0.0191039585	0.03757364663	0.00670399266
SCENIC	0	45	TRUE		44343	0.01905445094	0.03747738846	0.00670399266
SCENIC	0	46	TRUE		44343	0.01912018306	0.03760519016	0.00670399266
SCENIC	0	47	TRUE		44343	0.0191092963	0.03758402441	0.00670399266
SCENIC	0	48	TRUE		44343	0.01909395515	0.03755419776	0.00670399266
SCENIC	0	49	TRUE		44343	0.01909244174	0.0375512553	0.00670399266
SCENIC	0	50	TRUE		44343	0.01908910584	0.03754476941	0.00670399266
SCENIC	0	51	TRUE		44343	0.02017119657	0.03805984025	0.03469459953
SCENIC	0.01	42	TRUE		44343	0.01899193089	0.03736901431	0.00670399266
SCENIC	0.01	43	TRUE		44343	0.01906715577	0.03750209154	0.00670399266
SCENIC	0.01	44	TRUE		44343	0.01908488014	0.03753655347	0.00670399266
SCENIC	0.01	45	TRUE		44343	0.01910046502	0.03756685453	0.00670399266
SCENIC	0.01	46	TRUE		44343	0.01907716156	0.03752154618	0.00670399266
SCENIC	0.01	47	TRUE		44343	0.01907917615	0.03752546319	0.00670399266
SCENIC	0.01	48	TRUE		44343	0.0193786523	0.0376527859	0.02100825869
SCENIC	0.01	49	TRUE		44343	0.01900427643	0.0373798238	0.00670399266
SCENIC	0.01	50	TRUE		44343	0.01900596456	0.03738310654	0.00670399266
SCENIC	0.01	51	TRUE		44343	0.01992393418	0.03794327677	0.03198724847
SCENIC	0.025	42	TRUE		44343	0.01909455084	0.03755535593	0.00670399266
SCENIC	0.025	43	TRUE		44343	0.01911349066	0.03759217902	0.00670399266
SCENIC	0.025	44	TRUE		44343	0.01908165887	0.03753029036	0.00670399266
SCENIC	0.025	45	TRUE		44343	0.01904648469	0.03746189869	0.00670399266
SCENIC	0.025	46	TRUE		44343	0.01956848274	0.03791831546	0.02194752289
SCENIC	0.025	47	TRUE		44343	0.01908247809	0.03753188318	0.00670399266
SCENIC	0.025	48	TRUE		44343	0.0190373527	0.03745737051	0.00670399266
SCENIC	0.025	49	TRUE		44343	0.0190904809	0.03754744291	0.00670399266
SCENIC	0.025	50	TRUE		44343	0.01910147809	0.03756882415	0.00670399266
SCENIC	0.025	51	TRUE		44343	0.01909066694	0.03754780462	0.00670399266
SCENIC	0.05	42	TRUE		44343	0.01909222669	0.03755083719	0.00670399266
SCENIC	0.05	43	TRUE		44343	0.01909665252	0.03755944211	0.00670399266
SCENIC	0.05	44	TRUE		44343	0.01904846337	0.03746574611	0.00670399266
SCENIC	0.05	45	TRUE		44343	0.01899803032	0.03736767751	0.00670399266
SCENIC	0.05	46	TRUE		44343	0.01926218941	0.03767692873	0.0148548532
SCENIC	0.05	47	TRUE		44343	0.01902726916	0.03741019455	0.00670399266
SCENIC	0.05	48	TRUE		44343	0.01907643024	0.03752012426	0.00670399266
SCENIC	0.05	49	TRUE		44343	0.01904604405	0.0374610419	0.00670399266
SCENIC	0.05	50	TRUE		44343	0.019081657	0.03753028672	0.00670399266
SCENIC	0.05	51	TRUE		44343	0.01904511033	0.03745922633	0.00670399266
SCENIC	0.1	42	TRUE		44343	0.0190836358	0.03753413411	0.00670399266
SCENIC	0.1	43	TRUE		44343	0.01907704499	0.03752131954	0.00670399266
SCENIC	0.1	44	TRUE		44343	0.01910404252	0.03757380998	0.00670399266
SCENIC	0.1	45	TRUE		44343	0.01972919822	0.03780460904	0.02611721061
SCENIC	0.1	46	TRUE		44343	0.01908320962	0.03753330549	0.00670399266
SCENIC	0.1	47	TRUE		44343	0.01908538599	0.03753753697	0.00670399266
SCENIC	0.1	48	TRUE		44343	0.01903806213	0.03744552138	0.00670399266
SCENIC	0.1	49	TRUE		44343	0.01906525685	0.03749839933	0.00670399266
SCENIC	0.1	50	TRUE		44343	0.01909116636	0.03754877562	0.00670399266
SCENIC	0.1	51	TRUE		44343	0.0190115348	0.03739393836	0.00670399266
Inferelator	0	42	TRUE		44343	0.02610624775	0.07206292819	0.05701578193
Inferelator	0	43	TRUE		44343	0.02623667361	0.07266121708	0.06132986006
Inferelator	0	44	TRUE		44343	0.02862438442	0.07555089192	0.06643440901
Inferelator	0	45	TRUE		44343	0.0264643823	0.07079331199	0.06078938996
Inferelator	0	46	TRUE		44343	0.02875701071	0.08260069515	0.07095110082
Inferelator	0	47	TRUE		44343	0.0296969492	0.08147702187	0.07127326283
Inferelator	0	48	TRUE		44343	0.02727286012	0.07494923389	0.06362928842
Inferelator	0	49	TRUE		44343	0.02759179208	0.07962160032	0.06807189579
Inferelator	0	50	TRUE		44343	0.02677099824	0.07770090474	0.06763095068
Inferelator	0	51	TRUE		44343	0.02802709791	0.07568293775	0.06480377761
Inferelator	0.01	42	TRUE		44343	0.01706210063	0.03416738568	0.01691064345
Inferelator	0.01	43	TRUE		44343	0.01805891375	0.04246676514	0.02477433731
Inferelator	0.01	44	TRUE		44343	0.0181520343	0.03906778842	0.0231670946
Inferelator	0.01	45	TRUE		44343	0.01730152189	0.03551561831	0.01722001075
Inferelator	0.01	46	TRUE		44343	0.01952790802	0.04682383759	0.03020871334
Inferelator	0.01	47	TRUE		44343	0.01747180524	0.03511789579	0.01711472936
Inferelator	0.01	48	TRUE		44343	0.01870239816	0.04642982765	0.02952408691
Inferelator	0.01	49	TRUE		44343	0.01712263878	0.03735144312	0.01860710774
Inferelator	0.01	50	TRUE		44343	0.01658057139	0.03448826441	0.01507418125
Inferelator	0.01	51	TRUE		44343	0.01931122494	0.04241255852	0.02519793561
Inferelator	0.025	42	TRUE		44343	0.01515182979	0.0296201611	0.0106373607
Inferelator	0.025	43	TRUE		44343	0.015767351	0.03123347456	0.009583607857
Inferelator	0.025	44	TRUE		44343	0.0167502661	0.03584131327	0.01654848679
Inferelator	0.025	45	TRUE		44343	0.01597216963	0.03126034154	0.01160952126
Inferelator	0.025	46	TRUE		44343	0.0170353906	0.03402879359	0.01766102414
Inferelator	0.025	47	TRUE		44343	0.01581568079	0.03178639542	0.01257947847
Inferelator	0.025	48	TRUE		44343	0.01700580394	0.03660240291	0.01755255354
Inferelator	0.025	49	TRUE		44343	0.01519144119	0.0296201611	0.01578281786
Inferelator	0.025	50	TRUE		44343	0.01531015011	0.0301621499	0.008473995012
Inferelator	0.025	51	TRUE		44343	0.0155101738	0.03073604745	0.01085431137
Inferelator	0.05	42	TRUE		44343	0.01588574622	0.03154009619	0.0148548532
Inferelator	0.05	43	TRUE		44343	0.01592020816	0.03188405797	0.01137369853
Inferelator	0.05	44	TRUE		44343	0.01677617237	0.03483137776	0.01662662176
Inferelator	0.05	45	TRUE		44343	0.01539865463	0.03085198956	0.009643406832
Inferelator	0.05	46	TRUE		44343	0.01674462244	0.03433001107	0.01884253213
Inferelator	0.05	47	TRUE		44343	0.01536129917	0.03041067649	0.009447219968
Inferelator	0.05	48	TRUE		44343	0.01620173537	0.03252351097	0.01224491752
Inferelator	0.05	49	TRUE		44343	0.01544396468	0.03056144674	0.00896527266
Inferelator	0.05	50	TRUE		44343	0.01632499736	0.03091388276	0.02650451999
Inferelator	0.05	51	TRUE		44343	0.01447060678	0.03017480398	0.008334299399
Inferelator	0.1	42	TRUE		44343	0.01489628778	0.02999598268	0.008334299399
Inferelator	0.1	43	TRUE		44343	0.01595691853	0.03172271993	0.01204482234
Inferelator	0.1	44	TRUE		44343	0.01633398412	0.03274050121	0.01418458912
Inferelator	0.1	45	TRUE		44343	0.01543807775	0.03150769958	0.01276506502
Inferelator	0.1	46	TRUE		44343	0.01597768907	0.03250614445	0.01171423598
Inferelator	0.1	47	TRUE		44343	0.0157066766	0.03191705631	0.01178106931
Inferelator	0.1	48	TRUE		44343	0.01553496884	0.02981388374	0.008802742949
Inferelator	0.1	49	TRUE		44343	0.01561859356	0.03101046438	0.008334299399
Inferelator	0.1	50	TRUE		44343	0.01593020198	0.03133532154	0.01136894496
Inferelator	0.1	51	TRUE		44343	0.01488431834	0.02983527787	0.008334299399
CellOracle	0	42	TRUE		44343	0.01920458194	0.04210526316	0.02836115523
CellOracle	0	43	TRUE		44343	0.01896031411	0.03917301415	0.02537541089
CellOracle	0	44	TRUE		44343	0.01971566973	0.04253703	0.03263375951
CellOracle	0	45	TRUE		44343	0.019451691	0.03741886216	0.02650451999
CellOracle	0	46	TRUE		44343	0.02036966294	0.04325437693	0.02875708509
CellOracle	0	47	TRUE		44343	0.02027320779	0.04285714286	0.03131801141
CellOracle	0	48	TRUE		44343	0.0194718734	0.04310344828	0.02970579943
CellOracle	0	49	TRUE		44343	0.02007952503	0.046440807	0.03353548008
CellOracle	0	50	TRUE		44343	0.01833402468	0.03560606061	0.02273550355
CellOracle	0	51	TRUE		44343	0.02016073262	0.0451374641	0.03400939871
CellOracle	0.01	42	TRUE		44343	0.01977399294	0.03965631196	0.02463815267
CellOracle	0.01	43	TRUE		44343	0.01986649784	0.03797468354	0.02156079553
CellOracle	0.01	44	TRUE		44343	0.02049792761	0.04241338112	0.02965819511
CellOracle	0.01	45	TRUE		44343	0.01911512745	0.03724255926	0.01693107016
CellOracle	0.01	46	TRUE		44343	0.01973609405	0.04104962328	0.02583836765
CellOracle	0.01	47	TRUE		44343	0.01966529024	0.03743405859	0.0221313354
CellOracle	0.01	48	TRUE		44343	0.02017709496	0.03926701571	0.02514869651
CellOracle	0.01	49	TRUE		44343	0.02024961502	0.04371941272	0.02863566164
CellOracle	0.01	50	TRUE		44343	0.0195570042	0.03774508547	0.0179982687
CellOracle	0.01	51	TRUE		44343	0.02034866764	0.04374100719	0.02788238075
CellOracle	0.025	42	TRUE		44343	0.01961888768	0.03662023095	0.02101144009
CellOracle	0.025	43	TRUE		44343	0.01963249406	0.03731503324	0.02057010219
CellOracle	0.025	44	TRUE		44343	0.02057233942	0.03876493126	0.02617134828
CellOracle	0.025	45	TRUE		44343	0.0194809261	0.03595595924	0.0208026964
CellOracle	0.025	46	TRUE		44343	0.01966970634	0.03922423186	0.02277935573
CellOracle	0.025	47	TRUE		44343	0.01915729492	0.03585351717	0.02026533758
CellOracle	0.025	48	TRUE		44343	0.02058924541	0.03760576622	0.03052718251
CellOracle	0.025	49	TRUE		44343	0.01964867026	0.04058624577	0.02411728963
CellOracle	0.025	50	TRUE		44343	0.01961011804	0.03690198749	0.01838604026
CellOracle	0.025	51	TRUE		44343	0.01927960516	0.03789567543	0.02023972759
CellOracle	0.05	42	TRUE		44343	0.01836084095	0.03392828511	0.02062085815
CellOracle	0.05	43	TRUE		44343	0.01963738615	0.03684829479	0.02412510469
CellOracle	0.05	44	TRUE		44343	0.01891794481	0.03510371552	0.02157980693
CellOracle	0.05	45	TRUE		44343	0.01935081259	0.03571428571	0.02566183061
CellOracle	0.05	46	TRUE		44343	0.02055940694	0.03891509434	0.02805332762
CellOracle	0.05	47	TRUE		44343	0.01856694332	0.03486735537	0.01723822471
CellOracle	0.05	48	TRUE		44343	0.01978894969	0.03988454474	0.02290927145
CellOracle	0.05	49	TRUE		44343	0.0193014506	0.03704363313	0.02490438522
CellOracle	0.05	50	TRUE		44343	0.01876995849	0.03493385502	0.01818065492
CellOracle	0.05	51	TRUE		44343	0.01949087812	0.03942931258	0.02247803149
CellOracle	0.1	42	TRUE		44343	0.0193805537	0.03649265079	0.03198724847
CellOracle	0.1	43	TRUE		44343	0.02012419215	0.04386214754	0.03027603182
CellOracle	0.1	44	TRUE		44343	0.01922722696	0.03916211293	0.02629445016
CellOracle	0.1	45	TRUE		44343	0.0210453759	0.03948220065	0.03963266552
CellOracle	0.1	46	TRUE		44343	0.01896408652	0.03539823009	0.02239897163
CellOracle	0.1	47	TRUE		44343	0.01796525608	0.0342255721	0.01531076091
CellOracle	0.1	48	TRUE		44343	0.0189238992	0.03475935829	0.02357473934
CellOracle	0.1	49	TRUE		44343	0.01898692326	0.03730147166	0.01902096173
CellOracle	0.1	50	TRUE		44343	0.01817476425	0.03770681031	0.0192756664
CellOracle	0.1	51	TRUE		44343	0.01958428084	0.03954716981	0.02166986839
